# A 10-year longitudinal study reveals bat-driven SARSr-CoV evolution

**DOI:** 10.64898/2026.10.05.754022

**Authors:** Daphné de Riols de Fonclare, Artur Szczepanski, Aleksandra Milewska, Sandrine Corbet, Lucile Rouilly, Laure Diancourt, Baptiste Elie, Estelle Leperchois, Sebastian Lequime, Bryce Leterrier, Sébastien J. Puechmaille, Frédéric Touzalin, Etienne Decroly, Astrid Vabret, Sophie Le Poder, Krzysztof Pyrc, Meriadeg Ar Gouilh

## Abstract

Bats are recognized reservoirs for several zoonoses and have an exceptional tolerance to viruses, likely linked with strong evolutionary selection in immune genes^1^. Notably, in light of the emergence history of severe acute respiratory syndrome coronavirus (SARS-CoV), SARS-CoV-2 is hypothesized to have originated from *Rhinolophus* bats as well^2–6^. In-depth studies are still needed, however, to unravel how SARS-related coronaviruses (SARSr-CoVs) persist and thrive in nature through evolution, virus-host interactions, and cross-species transmission. Here we present a pioneering 10-year longitudinal study of BBCoV-EPI1, a SARSr-CoV in *Rhinolophus* bats that revealed the complexity of virus-host interactions and the tempo at which new viral lineages emerge. Our results demonstrated the impacts of host life cycles — hibernation, female gathering, weaning juveniles, and mating periods — on strong seasonal oscillations in viral prevalence. These pronounced fluctuations drove viral diversification through bottlenecks, founder effects and Darwinian selection, counterbalanced by high mutation rates, fast gradualism, and recombination. We also found that host-cell enzymes are major contributors to BBCoV-EPI1 evolution in bats. The antiviral effect of APOBEC3 detected here in bats is weaker than it is in humans^7^. Conversely, the ADAR enzyme had an unexpectedly strong and beneficial influence on viral evolution, even though the high mutation rate of RNA viruses is usually attributed to viral polymerases’ low replication fidelity^8^. We discovered that key BBCoV-EPI1 innovations in *Rhinolophus* bats were mostly located in proteins involved in cell-cycle hijack and in blocking bat cells’ antiviral response, rather than in the Spike (S)^9,10^. We also showed that the BBCoV-EPI1 S protein efficiently uses angiotensin-converting enzyme 2 (ACE2) receptor to enter *Rhinolophus* bat cells, but not to enter human or sympatric species cells, due to amino-acid differences at the S-ACE2 interface. Last, this work identifies 101 critical amino-acid changes frequently associated with viral fitness shift, and paves the way for future experimental studies focusing on the capacity of SARSr-CoVs to adapt to hosts and cross the species barrier.
