## Supplementary Table 1 for "A 10-year longitudinal study reveals bat-driven SARSr-CoV evolution"

### Sheet: Feuil1
Region	MPNSI (%)	Closest relative
ORF10	96.84	KY417143.1_Rs4081_Rhisin_CHN_2012
E	89.49	KY352407.1_BtKY72_Rhispp_KEN_2007
NSP10	88.9	NC014470.1_BM48-31_Rhibla_BGR_2008
NSP9	87.95	NC014470.1_BM48-31_Rhibla_BGR_2008
NSP12	86.63	NC014470.1_BM48-31_Rhibla_BGR_2008
NSP8	86.61	NC014470.1_BM48-31_Rhibla_BGR_2008
NSP11	85.77	NC014470.1_BM48-31_Rhibla_BGR_2008
ORF1b	85.06	NC014470.1_BM48-31_Rhibla_BGR_2008
NSP13	84.79	NC014470.1_BM48-31_Rhibla_BGR_2008
NSP14	84.4	NC014470.1_BM48-31_Rhibla_BGR_2008
NSP16	83.73	NC014470.1_BM48-31_Rhibla_BGR_2008
NSP15	83.48	NC014470.1_BM48-31_Rhibla_BGR_2008
NSP7	83.27	NC014470.1_BM48-31_Rhibla_BGR_2008
M	83.03	KY352407.1_BtKY72_Rhispp_KEN_2007
NSP5	82.22	NC014470.1_BM48-31_Rhibla_BGR_2008
NSP6	82.07	NC014470.1_BM48-31_Rhibla_BGR_2008
N	80.94	NC014470.1_BM48-31_Rhibla_BGR_2008
NSP1	79.81	KY352407.1_BtKY72_Rhispp_KEN_2007
Genome	78.99	NC014470.1_BM48-31_Rhibla_BGR_2008
S2	78.88	KY352407.1_BtKY72_Rhispp_KEN_2007
NSP4	78.24	NC014470.1_BM48-31_Rhibla_BGR_2008
ORF1a	76.87	NC014470.1_BM48-31_Rhibla_BGR_2008
ORF3b	74.62	KY352407.1_BtKY72_Rhispp_KEN_2007
ORF3a	74.02	NC014470.1_BM48-31_Rhibla_BGR_2008
NSP3	73.71	NC014470.1_BM48-31_Rhibla_BGR_2008
CS	72.5	NC014470.1_BM48-31_Rhibla_BGR_2008
S	72.02	KY352407.1_BtKY72_Rhispp_KEN_2007
NSP2	70.71	NC014470.1_BM48-31_Rhibla_BGR_2008
ORF7b	70.05	NC014470.1_BM48-31_Rhibla_BGR_2008
RBD	69.64	KY352407.1_BtKY72_Rhispp_KEN_2007
ORF6	66.99	MZ190138.1_Khosta-2_Rhihip_RUS_2020
ORF7a	66.27	NC014470.1_BM48-31_Rhibla_BGR_2008
S1	66.04	KY352407.1_BtKY72_Rhispp_KEN_2007
RBM	59.01	MZ190138.1_Khosta-2_Rhihip_RUS_2020
FCS	40.16	NC014470.1_BM48-31_Rhibla_BGR_2008
