## Supplementary Table 2 for "A 10-year longitudinal study reveals bat-driven SARSr-CoV evolution"

### Sheet: Feuil1
plate	month	sampling date	positive	negative	prevalence
10	august	2014-08-01	55	41	57.29
50B	june	2015-06-11	38	58	39.58
29	june	2015-06-21	77	19	80.2
32	july	2015-07-16	43	53	44.79
37	august	2015-08-21	49	47	51.04
38	august	2015-08-22	58	38	60.41
39	september	2015-09-13	9	87	9.37
40	september	2015-09-14	11	85	11.45
41	september	2015-09-15	64	8	88.88
45	october	2015-10-04	4	44	8.33
50A	april	2016-04-29	31	1	96.87
52A	july	2016-07-11	7	65	9.72
52B	july	2016-07-18	0	24	0
54	august	2016-08-24	72	24	75
61B	may	2017-05-27	7	47	12.96
63	july	2017-07-04	1	47	2.08
83	july	2017-07-19	1	95	1.04
84	august	2017-08-26	13	83	13.54
85	november	2017-11-03	89	7	92.7
87	may	2018-05-07	38	58	39.58
89	july	2018-07-27	2	94	2.08
67	april	2019-04-07	81	15	84.37
68	may	2019-05-11	24	72	25
47	june	2019-06-23	0	96	0
90	july	2019-07-16	0	96	0
76	august	2019-08-22	84	12	87.5
82	january	2020-01-03	41	7	85.41
91	may	2020-05-22	42	54	43.75
94	july	2020-07-05	94	2	97.91
102	august	2020-08-08	84	12	87.5
103	august	2020-08-26	30	58	34.09
133	april	2022-04-19	7	88	7.36
156	april	2023-04-24	49	47	51.04
189	april	2024-04-28	3	93	3.12
