## Supplementary Table 3 for "A 10-year longitudinal study reveals bat-driven SARSr-CoV evolution"

### Sheet: Kruskal-Wallis
	PREVALENCE				LOG(EXCRETION)
Period	Mean (%)	IQR (%)	Test	p-value	Mean	IQR	Test	p-value
Low	24.19	38	Kruskal-Wallis	2.54 x 10-2	4.10	1.92	Kruskal-Wallis	2.42 x 10-6
Intermediate	56.34	34.7			3.96	1.85		(***)
High	54.01	76.7			4.46

### Sheet: Wilcoxon tests
Group 1	Group 2	p-value	p-value
		Prevalence	Log(excretion)
Low	Intermediate	0.02 (*)	0.131 (ns)
Low	High	0.033 (*)	2.07 x 10-4 (***)
Intermediate	High	0.967 (ns)	6.9 x 10-7
			(***)
