## Supplementary Table 4 for "A 10-year longitudinal study reveals bat-driven SARSr-CoV evolution"

### Sheet: SIRS_equations_monolix
DESCRIPTION:
SIR model using ordinary differential equations (ODE).
Decomposition of the total population into three epidemiological classes :
S (susceptibles)	I (infectious)	and R (recovered)
The parameters corresponds to :
- beta : transmission rate
- gamma : recovery rate
- delta : immunity loss rate
[LONGITUDINAL]
input = {beta	gamma	delta}
EQUATION:
odeType = stiff
; Initial conditions
S_0 = 0.96
I_0 = 0.02
R_0 = 0.02
; Ordinary Differential Equations
ddt_S = -beta * S * I + delta * R
ddt_I = beta * S * I - gamma * I
ddt_R = gamma * I
OUTPUT:
output = {S	I	R}

### Sheet: SIRS_estimation_parameters
********************************************************************************
* BBCoV_SIRS_v1.mlxtran *
* June 17	2024 at 11:47:38 *
* Monolix version : 2023R1 *
********************************************************************************
ESTIMATION OF THE POPULATION PARAMETERS ________________________________________
Fixed Effects ---------------------------- se_sa rse(%)
beta_pop : 0.747 0.875 117
gamma_pop : 0.00908 0.00453 49.9
delta_pop : 0.00515 0.000486 9.44
Standard Deviation of the Random Effects -
omega_beta : 0.559 0.455 81.3
omega_gamma : 0.328 nan nan
omega_delta : 0.0471 0.0439 93.1
Correlations -----------------------------
corr_delta_beta : -0.237 nan nan
corr_gamma_beta : -0.767 nan nan
corr_gamma_delta : 0.397 0.703 177
Error Model Parameters -------------------
a : 2.13 0.332 15.6
Elapsed time (seconds): 22
CPU time (seconds): 94
Exploratory phase iterations: 150 (Autostop)
Smoothing phase iterations: 90 (Autostop)
_______________________________________________________________________________
ESTIMATION OF THE INDIVIDUAL PARAMETERS ________________________________________
Estimation of the individual parameters by Conditional Distribution ------------
min Q1 median Q3 max
beta : 0.785 0.801 0.864 0.933 0.965
gamma : 0.00876 0.00897 0.00973 0.0101 0.0103
delta : 0.00514 0.00514 0.00516 0.00518 0.00518
Elapsed time (seconds): 6.7
CPU time (seconds): 30
Iterations: 83 (Autostop)
-------------------------------------------------------------------------------
Estimation of the individual parameters by Conditional Mode --------------------
min Q1 median Q3 max
beta : 0.666 0.696 0.733 0.806 0.84
gamma : 0.00832 0.00852 0.00922 0.00957 0.0099
delta : 0.00513 0.00514 0.00516 0.00516 0.00517
Elapsed time (seconds): 0.12
CPU time (seconds): 0
-------------------------------------------------------------------------------
_______________________________________________________________________________
ESTIMATION OF THE FISHER INFORMATION MATRIX ____________________________________
Estimation of the Fisher information matrix by Stochastic Approximation --------
Correlation Matrix :
beta_pop 1
gamma_pop 0.19009 1
delta_pop 0.58656 0.55021 1
omega_beta -0.15624 0.23315 -0.03392 1
corr_gamma_beta nan nan nan nan nan
corr_delta_beta nan nan nan nan nan nan
omega_gamma nan nan nan nan nan nan nan
corr_gamma_delta -0.018663 -0.068756 -0.032579 -0.10339 nan nan nan 1
omega_delta 0.23187 0.14046 0.24809 0.14727 nan nan nan 0.29265 1
a -0.01161 -0.020642 -0.030634 0.035021 nan nan nan 0.010042 0.0093733 1
WARNING : Impossible to compute the eigen values of the correlation matrix.
Elapsed time (seconds): 17
CPU time (seconds): 75
Iterations: 200 (Stopped at the maximum number of iterations/Fisher matrix was not correctly estimated)
-------------------------------------------------------------------------------
_______________________________________________________________________________
ESTIMATION OF THE LOG-LIKELIHOOD _______________________________________________
(is)
-2 x log-likelihood (OFV) : -10.75
Akaike Information Criteria (AIC) : 9.25
Corrected Bayesian Information Criteria (BICc) : 13.10
Bayesian Information Criteria (BIC) : 8.71
Elapsed time (seconds) : 11.72
CPU time (seconds) : 48.00
MonteCarlo size (is): 10000 (Fixed number of iterations)
[Importance Sampling] Standard error : 0.039
Sampling distribution : T-distribution with 1 degrees of freedom
_______________________________________________________________________________
DATASET INFORMATION
Number of individuals: 7
Number of observations (Observation): 21
Number of doses: 0

### Sheet: MSIRS_equations_monolix
DESCRIPTION:
MSIR model using ordinary differential equations (ODE).
Decomposition of the total population into four epidemiological classes :
S (susceptibles)	M (maternally-protected juveniles)	I (infectious)	and R (recovered)
The parameters corresponds to :
- beta : transmission rate
- gamma : recovery rate
- delta : immunity loss rate
- sigma : maternal immunity loss rate
[LONGITUDINAL]
input = {beta	gamma	delta	sigma}
EQUATION:
odeType = stiff
; Initial conditions
S_0 = 0.48
I_0 = 0.01
M_0 = 0.50
R_0 = 0.01
; Ordinary Differential Equations
ddt_M = -(sigma*M*(1-1.999*M))
ddt_S = -(beta * S * I) + (delta * R) + sigma*M*(1-1.999*M)
ddt_I = (beta * S * I) - (gamma * I)
ddt_R = gamma * I
OUTPUT:
output = {M	S	I	R}

### Sheet: MSIRS_estimation_parameters
********************************************************************************
* BBCoV_MSIRS_V2.mlxtran *
* at *
* Monolix version : 2023R1 *
********************************************************************************
ESTIMATION OF THE POPULATION PARAMETERS ________________________________________
Fixed Effects ---------------------------- se_sa rse(%)
beta_pop : 0.367 nan nan
gamma_pop : 0.005
delta_pop : 0.0209 0.00667 31.9
sigma_pop : 0.1
Standard Deviation of the Random Effects -
omega_gamma : 0.01
Error Model Parameters -------------------
a : 2.44 0.377 15.4
Elapsed time (seconds): 82
CPU time (seconds): 1.5e+02
Exploratory phase iterations: 157 (Autostop)
Smoothing phase iterations: 200 (Stopped at the maximum number of iterations)
_______________________________________________________________________________
ESTIMATION OF THE INDIVIDUAL PARAMETERS ________________________________________
Estimation of the individual parameters by Conditional Distribution ------------
min Q1 median Q3 max
beta : 0.367 0.367 0.367 0.367 0.367
gamma : 0.005 0.005 0.005 0.005 0.005
delta : 0.0209 0.0209 0.0209 0.0209 0.0209
sigma : 0.1 0.1 0.1 0.1 0.1
Elapsed time (seconds): 1.9
CPU time (seconds): 5
Iterations: 76 (Autostop)
-------------------------------------------------------------------------------
Estimation of the individual parameters by Conditional Mode --------------------
min Q1 median Q3 max
beta : 0.367 0.367 0.367 0.367 0.367
gamma : 0.005 0.005 0.005 0.005 0.005
delta : 0.0209 0.0209 0.0209 0.0209 0.0209
sigma : 0.1 0.1 0.1 0.1 0.1
Elapsed time (seconds): 0.076
CPU time (seconds): 0
-------------------------------------------------------------------------------
_______________________________________________________________________________
ESTIMATION OF THE FISHER INFORMATION MATRIX ____________________________________
Estimation of the Fisher information matrix by Stochastic Approximation --------
Correlation Matrix :
beta_pop nan
delta_pop nan 1
a nan 0.047268 1
WARNING : Impossible to compute the eigen values of the correlation matrix.
Elapsed time (seconds): 48
CPU time (seconds): 1.2e+02
Iterations: 600 (Stopped at the maximum number of iterations/Fisher matrix was not correctly estimated)
-------------------------------------------------------------------------------
_______________________________________________________________________________
ESTIMATION OF THE LOG-LIKELIHOOD _______________________________________________
(is)
-2 x log-likelihood (OFV) : -4.22
Akaike Information Criteria (AIC) : 1.78
Corrected Bayesian Information Criteria (BICc) : 4.92
Bayesian Information Criteria (BIC) : 1.62
Elapsed time (seconds) : 664.19
CPU time (seconds) : 1547.00
MonteCarlo size (is): 1000000 (Fixed number of iterations)
[Importance Sampling] Standard error : 0.002
Sampling distribution : T-distribution with 5 degrees of freedom
_______________________________________________________________________________
DATASET INFORMATION
Number of individuals: 7
Number of observations (Observation): 21
Number of doses: 0
