## Supplementary Table 5 for "A 10-year longitudinal study reveals bat-driven SARSr-CoV evolution"

### Sheet: Feuil1
Event	Found in	R	G	B	M	C	S	T	BP1	BP2	Recombinant	Major parent	Minor parent
1	18	X	X	X	X	X	X	X	12574	27836	P102-A10 (2020B)	P82-H03 (2020C)	P54-A05 (2016B)
2	3	X	X	X	X	X	X	X	12754	23848	P82-H03 (2020C)	P156-B09 (2023)	Undet.
3	1	X	X		X	X		X	24333	26972	P156-C09 (2023)	P156-B09 (2023)	P87-C03 (2018)
4	2	X	X		X	X	X	X	24298	25858	P156-F09 (2023)	P156-B09 (2023)	P87-C03 (2018)
5	1	X	X		X	X		X	Undet.	26787	P133-C08 (2022)	P82-H03 (2020C)	P68-C09 (2019)
6	1	X	X	X	X	X		X	9555	14673	P82-E03 (2020A)	P156-F09 (2023)	P38-H11 (2015A)
7	23	X		X	X	X	X	X	17295	22289	P50A-B11 (2016A)	P38-H11 (2015A)	P156-B09 (2023)
8	1		X					X	25022	25512	P10-A03 (2014)	P10-B11 (2014)	P156-B09 (2023)
9	1	X			X	X			11521	Undet.	P133-C08 (2022)	P156-G09 (2023)	P87-C03 (2018)
10	2		X					X	27713	28000	P156-F09 (2023)	P156-G09 (2023)	P87-C09 (2018)
11	2	X	X		X			X	11521	Undet.	P156-G09 (2023)	P82-H03 (2020C)	P10-B11 (2014)
12	1		X					X	27713	Undet.	P87-C03 (2018)	P87-H03 (2018)	P156-G09 (2023)
13	1		X					X	10923	Undet.	P156-C09 (2023)	P156-F09 (2023)	P10-G05 (2014)
14	1		X						Undet.	12290	P87-C03 (2018)	P54-A05 (2016B)	P156-C09 (2023)
15	1				X				3298	27874	P82-E03 (2020A)	P156-B09 (2023)	P10-A03 (2014)
16	3						X	X	Undet.	29176	P82-A03 (2020C)	P156-G09 (2023)	P103-D05 (2020B)
17	1	X			X	X	X	X	23080	25856	P82-E03 (2020A)	P156-B09 (2023)	P38-H11 (2015A)
18	3		X						11820	Undet.	P156-B09 (2023)	P156-H06 (2023)	P68-C09 (2019)
19	1 X								X Undet.	Undet.	P87-C03 (2018)	P68-F09 (2019)	Undet.
