## Supplementary Table 6 for "A 10-year longitudinal study reveals bat-driven SARSr-CoV evolution"

### Sheet: genomes
virus	sampling date	substitution rate per year (s/s/y)
P10-A01	2014-08-01	0.000830358
P10-A03	2014-08-01	0.00477456
P10-A08	2014-08-01	0.00249107
P10-B06	2014-08-01	0.00166072
P10-B11	2014-08-01	0.00145313
P10-C03	2014-08-01	0.0020759
P10-E08	2014-08-01	0.00103795
P102-A06	2020-08-08	0.00733304
P102-A10	2020-08-08	0.00743932
P102-B05	2020-08-08	0.00715591
P103-D05	2020-08-26	0.00630233
P103-H04	2020-08-26	0.00667306
P133-C08	2022-04-19	0.00213728
P156-A09	2023-04-24	0.00488683
P156-B01	2023-04-24	0.00488683
P156-B03	2023-04-24	0.00475203
P156-B09	2023-04-24	0.00475203
P156-C09	2023-04-24	0.00465092
P156-F09	2023-04-24	0.00492054
P156-G03	2023-04-24	0.00475203
P156-G09	2023-04-24	0.00458351
P156-G10	2023-04-24	0.0043476
P156-H06	2023-04-24	0.00458351
P156-H09	2023-04-24	0.00458351
P29-B5	2015-06-21	0.0217969
P29-E3	2015-06-21	0.0153616
P32-E2	2015-07-16	0.0168148
P32-G2	2015-07-16	0.0166072
P32-H2	2015-07-16	0.0170223
P37-H5	2015-08-21	0.0143237
P38-H11	2015-08-22	0.015154
P45-A3	2015-10-04	0.0217969
P45-F4	2015-10-04	0.0217969
P50A-B11	2016-04-29	0.000419585
P54-A05	2016-08-24	0.000460411
P54-C08	2016-08-24	0.000460411
P67-B04	2019-04-07	0.000818897
P67-E11	2019-04-07	0.000893342
P67-F06	2019-04-07	0.00111668
P67-F09	2019-04-07	0.000781674
P68-B11	2019-05-11	0.00101381
P68-C09	2019-05-11	0.0010814
P68-E10	2019-05-11	0.0010814
P68-F09	2019-05-11	0.00101381
P76-B07	2019-08-22	0.000501989
P76-E07	2019-08-22	0.000686932
P76-G01	2019-08-22	0.000607671
P82-A03	2020-01-03	0.0378598
P82-E03	2020-01-03	0.0208369
P82-G06	2020-01-03	0.0358134
P82-H03	2020-01-03	0.0377668
P85-C01	2017-11-03	0.000429023
P85-E05	2017-11-03	0.00037182
P87-C03	2018-05-07	0.000943665
P87-C09	2018-05-07	0.000943665
P87-H03	2018-05-07	0.00107847
P87-H09	2018-05-07	0.00101107
P87-H12	2018-05-07	0.00114588
P91-C10	2020-05-22	0.0086463
P91-H10	2020-05-22	0.00928339
P94-A01	2020-07-05	0.00807766
P94-C11	2020-07-05	0.00784239
P94-D06	2020-07-05	0.00835214
P94-F03	2020-07-05	0.00776396

### Sheet: subgenomes
virus	NSP	sampling date	substitution rate per year (s/s/y)
P10-A01	NSP1	2014-08-01	0.0112498
P10-A01	NSP14	2014-08-01	0.00384244
P10-A01	N	2014-08-01	0.00484442
P10-A01	NSP5	2014-08-01	0.00661754
P10-A03	NSP13	2014-08-01	0.00673866
P10-A03	NSP1	2014-08-01	0.0112498
P10-A03	NSP14	2014-08-01	0.00384244
P10-A03	N	2014-08-01	0.00484442
P10-A03	NSP2	2014-08-01	0.00634786
P10-A03	ORF3	2014-08-01	0.0672498
P10-A03	S2	2014-08-01	0.0105467
P10-A03	NSP4	2014-08-01	0.00404185
P10-A03	E	2014-08-01	0.0262983
P10-A03	M	2014-08-01	0.0182429
P10-A08	NSP13	2014-08-01	0.00673866
P10-A08	NSP2	2014-08-01	0.00317393
P10-A08	NSP12	2014-08-01	0.00658169
P10-A08	ORF3	2014-08-01	0.0298888
P10-A08	ORF6	2014-08-01	0.0321423
P10-A08	NSP3	2014-08-01	0.00106577
P10-B06	S2	2014-08-01	0.0105467
P10-B06	N	2014-08-01	0.00484442
P10-B06	NSP2	2014-08-01	0.00317393
P10-B06	S1	2014-08-01	0.00298228
P10-B06	NSP14	2014-08-01	0.00768488
P10-B11	NSP1	2014-08-01	0.0112498
P10-B11	S2	2014-08-01	0.0105467
P10-B11	N	2014-08-01	0.00484442
P10-B11	NSP14	2014-08-01	0.00384244
P10-B11	NSP2	2014-08-01	0.00317393
P10-C03	NSP1	2014-08-01	0.0112498
P10-C03	NSP14	2014-08-01	0.00384244
P10-C03	S2	2014-08-01	0.0105467
P10-C03	N	2014-08-01	0.00484442
P10-C03	NSP2	2014-08-01	0.00952179
P10-C03	NSP4	2014-08-01	0.00404185
P10-E08	NSP14	2014-08-01	0.00384244
P10-E08	NSP2	2014-08-01	0.00317393
P10-E08	S1	2014-08-01	0.00298228
P10-E08	NSP3	2014-08-01	0.00106577
P10-E08	N	2014-08-01	0.00484442
P102-A06	NSP2	2020-08-08	0.00704123
P102-A06	NSP9	2020-08-08	0.00611614
P102-A06	NSP15	2020-08-08	0.00898861
P102-A06	NSP1	2020-08-08	0.0115187
P102-A06	N	2020-08-08	0.014054
P102-A06	NSP7	2020-08-08	0.020817
P102-A06	RBD	2020-08-08	0.00477296
P102-A06	NSP5	2020-08-08	0.0271029
P102-A06	NSP14	2020-08-08	0.000655716
P102-A06	ORF6	2020-08-08	0.00548511
P102-A06	NSP6	2020-08-08	0.0262151
P102-A06	NSP10	2020-08-08	0.00248606
P102-A06	NSP13	2020-08-08	0.00229991
P102-A06	S2	2020-08-08	0.00239974
P102-A06	NSP12	2020-08-08	0.00074878
P102-A06	NSP16	2020-08-08	0.00347881
P102-A06	NSP4	2020-08-08	0.0151744
P102-A06	NSP3	2020-08-08	0.00891187
P102-A06	NSP8	2020-08-08	0.0139621
P102-A06	S1	2020-08-08	0.00407142
P102-A06	ORF3	2020-08-08	0.00127514
P102-A10	NSP10	2020-08-08	0.00248606
P102-A10	N	2020-08-08	0.014054
P102-A10	NSP9	2020-08-08	0.00611614
P102-A10	S1	2020-08-08	0.00458035
P102-A10	NSP16	2020-08-08	0.00347881
P102-A10	RBD	2020-08-08	0.00381837
P102-A10	NSP1	2020-08-08	0.0115187
P102-A10	NSP7	2020-08-08	0.020817
P102-A10	NSP4	2020-08-08	0.0151744
P102-A10	ORF6	2020-08-08	0.00548511
P102-A10	NSP2	2020-08-08	0.00758287
P102-A10	NSP5	2020-08-08	0.0271029
P102-A10	NSP14	2020-08-08	0.000655716
P102-A10	NSP6	2020-08-08	0.0262151
P102-A10	NSP12	2020-08-08	0.00074878
P102-A10	S2	2020-08-08	0.00239974
P102-A10	NSP15	2020-08-08	0.00898861
P102-A10	NSP3	2020-08-08	0.00927562
P102-A10	ORF3	2020-08-08	0.00127514
P102-A10	NSP8	2020-08-08	0.0139621
P102-A10	NSP13	2020-08-08	0.00229991
P102-B05	NSP9	2020-08-08	0.00611614
P102-B05	NSP1	2020-08-08	0.0115187
P102-B05	RBD	2020-08-08	0.00381837
P102-B05	S2	2020-08-08	0.00239974
P102-B05	NSP12	2020-08-08	0.00074878
P102-B05	NSP10	2020-08-08	0.00248606
P102-B05	NSP7	2020-08-08	0.0124902
P102-B05	ORF6	2020-08-08	0.00548511
P102-B05	NSP2	2020-08-08	0.00704123
P102-B05	NSP14	2020-08-08	0.000655716
P102-B05	N	2020-08-08	0.014054
P102-B05	NSP13	2020-08-08	0.00229991
P102-B05	S1	2020-08-08	0.00458035
P102-B05	ORF3	2020-08-08	0.00127514
P102-B05	NSP15	2020-08-08	0.00898861
P102-B05	NSP8	2020-08-08	0.0104716
P102-B05	NSP3	2020-08-08	0.00891187
P102-B05	NSP4	2020-08-08	0.0151744
P102-B05	NSP16	2020-08-08	0.00347881
P102-B05	NSP6	2020-08-08	0.0250235
P102-B05	NSP5	2020-08-08	0.0271029
P103-D05	S2	2020-08-26	0.00228302
P103-D05	RBD	2020-08-26	0.00363265
P103-D05	NSP5	2020-08-26	0.0257847
P103-D05	NSP9	2020-08-26	0.00581867
P103-D05	NSP1	2020-08-26	0.0109585
P103-D05	NSP14	2020-08-26	0.00124765
P103-D05	NSP16	2020-08-26	0.00330961
P103-D05	NSP10	2020-08-26	0.00236514
P103-D05	ORF6	2020-08-26	0.00521833
P103-D05	NSP7	2020-08-26	0.0079218
P103-D05	NSP12	2020-08-26	0.000712361
P103-D05	S1	2020-08-26	0.0038734
P103-D05	NSP8	2020-08-26	0.013283
P103-D05	NSP2	2020-08-26	0.00669877
P103-D05	NSP3	2020-08-26	0.00674812
P103-D05	NSP4	2020-08-26	0.0137801
P103-D05	N	2020-08-26	0.0133704
P103-D05	NSP13	2020-08-26	0.00273506
P103-D05	NSP6	2020-08-26	0.0158709
P103-D05	NSP15	2020-08-26	0.0104517
P103-H04	RBD	2020-08-26	0.00363265
P103-H04	NSP1	2020-08-26	0.0109585
P103-H04	NSP2	2020-08-26	0.00669877
P103-H04	S2	2020-08-26	0.00228302
P103-H04	NSP8	2020-08-26	0.0149434
P103-H04	N	2020-08-26	0.0133704
P103-H04	NSP10	2020-08-26	0.00236514
P103-H04	NSP14	2020-08-26	0.00124765
P103-H04	NSP7	2020-08-26	0.0079218
P103-H04	NSP4	2020-08-26	0.0144363
P103-H04	NSP5	2020-08-26	0.0257847
P103-H04	ORF6	2020-08-26	0.00521833
P103-H04	NSP16	2020-08-26	0.00441282
P103-H04	S1	2020-08-26	0.00435757
P103-H04	NSP15	2020-08-26	0.0104517
P103-H04	NSP12	2020-08-26	0.000712361
P103-H04	NSP13	2020-08-26	0.00273506
P103-H04	NSP3	2020-08-26	0.00795933
P103-H04	NSP9	2020-08-26	0.00581867
P103-H04	NSP6	2020-08-26	0.0158709
P133-C08	NSP10	2022-04-19	0.00436861
P133-C08	NSP16	2022-04-19	0.000679236
P133-C08	NSP3	2022-04-19	0.000958795
P133-C08	N	2022-04-19	0.00193696
P133-C08	NSP12	2022-04-19	0.00307018
P133-C08	NSP7	2022-04-19	0.00487741
P133-C08	NSP14	2022-04-19	0.0023045
P133-C08	NSP6	2022-04-19	0.00279189
P133-C08	NSP11	2022-04-19	0.0155702
P133-C08	NSP5	2022-04-19	0.00132296
P133-C08	E	2022-04-19	0.00525746
P133-C08	NSP9	2022-04-19	0.0089563
P133-C08	M	2022-04-19	0.00455884
P133-C08	NSP15	2022-04-19	0.00117001
P133-C08	NSP8	2022-04-19	0.00408914
P133-C08	S1	2022-04-19	0.00298104
P133-C08	NSP13	2022-04-19	0.00639906
P133-C08	NSP4	2022-04-19	0.000808033
P133-C08	S2	2022-04-19	0.00140564
P133-C08	NSP2	2022-04-19	0.00126904
P156-A09	NSP9	2023-04-24	0.0145467
P156-A09	NSP16	2023-04-24	0.0011032
P156-A09	E	2023-04-24	0.00426954
P156-A09	NSP12	2023-04-24	0.00427417
P156-A09	NSP5	2023-04-24	0.00214872
P156-A09	ORF7a	2023-04-24	0.00273962
P156-A09	NSP2	2023-04-24	0.00257645
P156-A09	NSP4	2023-04-24	0.00328099
P156-A09	NSP10	2023-04-24	0.00946057
P156-A09	NSP7	2023-04-24	0.0039609
P156-A09	NSP11	2023-04-24	0.0252888
P156-A09	N	2023-04-24	0.0102244
P156-A09	NSP15	2023-04-24	0.00190032
P156-A09	NSP3	2023-04-24	0.0024224
P156-A09	M	2023-04-24	0.0340602
P156-A09	NSP6	2023-04-24	0.00566819
P156-A09	NSP13	2023-04-24	0.00109403
P156-A09	S2	2023-04-24	0.0108443
P156-A09	NSP14	2023-04-24	0.00124765
P156-A09	S1	2023-04-24	0.00435757
P156-A09	ORF3	2023-04-24	0.020623
P156-A09	RBD	2023-04-24	0.000908162
P156-B01	NSP10	2023-04-24	0.00709543
P156-B01	E	2023-04-24	0.00426954
P156-B01	NSP7	2023-04-24	0.0039609
P156-B01	NSP13	2023-04-24	0.00164104
P156-B01	NSP4	2023-04-24	0.00262479
P156-B01	NSP3	2023-04-24	0.00259543
P156-B01	NSP14	2023-04-24	0.00124765
P156-B01	NSP11	2023-04-24	0.0252888
P156-B01	NSP15	2023-04-24	0.000950158
P156-B01	S2	2023-04-24	0.0131274
P156-B01	RBD	2023-04-24	0.000908162
P156-B01	M	2023-04-24	0.0355411
P156-B01	NSP6	2023-04-24	0.00226727
P156-B01	N	2023-04-24	0.0110109
P156-B01	NSP5	2023-04-24	0.00214872
P156-B01	NSP9	2023-04-24	0.0145467
P156-B01	NSP2	2023-04-24	0.00206116
P156-B01	S1	2023-04-24	0.0038734
P156-B01	NSP12	2023-04-24	0.00463035
P156-B01	ORF3	2023-04-24	0.0194099
P156-B01	NSP16	2023-04-24	0.0011032
P156-B01	ORF7a	2023-04-24	0.00273962
P156-B03	NSP10	2023-04-24	0.00709543
P156-B03	NSP5	2023-04-24	0.00214872
P156-B03	NSP9	2023-04-24	0.0145467
P156-B03	NSP2	2023-04-24	0.00206116
P156-B03	NSP7	2023-04-24	0.0039609
P156-B03	E	2023-04-24	0.00426954
P156-B03	NSP15	2023-04-24	0.000950158
P156-B03	NSP12	2023-04-24	0.00463035
P156-B03	NSP4	2023-04-24	0.00328099
P156-B03	M	2023-04-24	0.0340602
P156-B03	S2	2023-04-24	0.0114151
P156-B03	ORF3	2023-04-24	0.0194099
P156-B03	N	2023-04-24	0.0110109
P156-B03	NSP14	2023-04-24	0.00124765
P156-B03	NSP13	2023-04-24	0.00164104
P156-B03	ORF7a	2023-04-24	0.00273962
P156-B03	RBD	2023-04-24	0.000908162
P156-B03	S1	2023-04-24	0.00338922
P156-B03	NSP11	2023-04-24	0.0252888
P156-B03	NSP3	2023-04-24	0.00259543
P156-B03	NSP6	2023-04-24	0.00226727
P156-B03	NSP16	2023-04-24	0.0011032
P156-B09	NSP2	2023-04-24	0.00360703
P156-B09	NSP10	2023-04-24	0.00709543
P156-B09	NSP7	2023-04-24	0.0118827
P156-B09	NSP13	2023-04-24	0.00109403
P156-B09	NSP6	2023-04-24	0.00680182
P156-B09	ORF3	2023-04-24	0.0194099
P156-B09	NSP4	2023-04-24	0.00196859
P156-B09	NSP5	2023-04-24	0.00214872
P156-B09	E	2023-04-24	0.00426954
P156-B09	M	2023-04-24	0.0310984
P156-B09	S1	2023-04-24	0.0038734
P156-B09	NSP3	2023-04-24	0.00173029
P156-B09	RBD	2023-04-24	0.000908162
P156-B09	NSP9	2023-04-24	0.0145467
P156-B09	NSP11	2023-04-24	0.0252888
P156-B09	N	2023-04-24	0.0102244
P156-B09	S2	2023-04-24	0.00970283
P156-B09	NSP12	2023-04-24	0.00427417
P156-B09	NSP14	2023-04-24	0.00124765
P156-B09	ORF7a	2023-04-24	0.00273962
P156-B09	NSP15	2023-04-24	0.000950158
P156-B09	NSP8	2023-04-24	0.00830189
P156-B09	NSP16	2023-04-24	0.0011032
P156-C09	NSP16	2023-04-24	0.00220641
P156-C09	NSP8	2023-04-24	0.00996227
P156-C09	E	2023-04-24	0.00426954
P156-C09	NSP3	2023-04-24	0.00276846
P156-C09	NSP5	2023-04-24	0.00214872
P156-C09	NSP13	2023-04-24	0.00109403
P156-C09	NSP6	2023-04-24	0.0090691
P156-C09	ORF7a	2023-04-24	0.00273962
P156-C09	NSP11	2023-04-24	0.0252888
P156-C09	M	2023-04-24	0.0133279
P156-C09	S1	2023-04-24	0.00435757
P156-C09	NSP4	2023-04-24	0.00262479
P156-C09	NSP15	2023-04-24	0.00380063
P156-C09	NSP1	2023-04-24	0.00365283
P156-C09	RBD	2023-04-24	0.00272449
P156-C09	N	2023-04-24	0.0117974
P156-C09	NSP12	2023-04-24	0.00391799
P156-C09	NSP9	2023-04-24	0.0145467
P156-C09	S2	2023-04-24	0.00684906
P156-C09	ORF3	2023-04-24	0.00970494
P156-C09	NSP7	2023-04-24	0.0118827
P156-C09	NSP14	2023-04-24	0.00124765
P156-C09	NSP10	2023-04-24	0.00709543
P156-C09	NSP2	2023-04-24	0.00463761
P156-F09	S1	2023-04-24	0.00435757
P156-F09	E	2023-04-24	0.00426954
P156-F09	NSP8	2023-04-24	0.00830189
P156-F09	N	2023-04-24	0.0117974
P156-F09	NSP6	2023-04-24	0.00566819
P156-F09	ORF3	2023-04-24	0.0109181
P156-F09	NSP11	2023-04-24	0.0252888
P156-F09	M	2023-04-24	0.0325793
P156-F09	NSP13	2023-04-24	0.000547013
P156-F09	NSP5	2023-04-24	0.00214872
P156-F09	NSP15	2023-04-24	0.00190032
P156-F09	NSP1	2023-04-24	0.00547925
P156-F09	ORF7a	2023-04-24	0.00273962
P156-F09	NSP3	2023-04-24	0.00346058
P156-F09	NSP4	2023-04-24	0.00262479
P156-F09	RBD	2023-04-24	0.000908162
P156-F09	S2	2023-04-24	0.0062783
P156-F09	NSP10	2023-04-24	0.00709543
P156-F09	NSP9	2023-04-24	0.0145467
P156-F09	NSP16	2023-04-24	0.00220641
P156-F09	NSP2	2023-04-24	0.00463761
P156-F09	NSP12	2023-04-24	0.00356181
P156-F09	NSP7	2023-04-24	0.0118827
P156-F09	NSP14	2023-04-24	0.00124765
P156-G03	NSP6	2023-04-24	0.00340091
P156-G03	NSP13	2023-04-24	0.00164104
P156-G03	RBD	2023-04-24	0.000908162
P156-G03	NSP14	2023-04-24	0.00124765
P156-G03	S2	2023-04-24	0.0119859
P156-G03	NSP4	2023-04-24	0.00262479
P156-G03	NSP12	2023-04-24	0.00463035
P156-G03	NSP15	2023-04-24	0.000950158
P156-G03	NSP2	2023-04-24	0.00206116
P156-G03	ORF3	2023-04-24	0.0194099
P156-G03	ORF7a	2023-04-24	0.00273962
P156-G03	M	2023-04-24	0.0340602
P156-G03	S1	2023-04-24	0.00338922
P156-G03	NSP5	2023-04-24	0.00214872
P156-G03	NSP11	2023-04-24	0.0252888
P156-G03	NSP16	2023-04-24	0.0011032
P156-G03	NSP3	2023-04-24	0.00259543
P156-G03	NSP9	2023-04-24	0.0145467
P156-G03	NSP10	2023-04-24	0.00709543
P156-G03	E	2023-04-24	0.00426954
P156-G03	N	2023-04-24	0.0110109
P156-G09	NSP5	2023-04-24	0.00214872
P156-G09	NSP9	2023-04-24	0.0145467
P156-G09	S1	2023-04-24	0.0038734
P156-G09	E	2023-04-24	0.00426954
P156-G09	NSP8	2023-04-24	0.00996227
P156-G09	NSP1	2023-04-24	0.00547925
P156-G09	NSP10	2023-04-24	0.00946057
P156-G09	ORF7a	2023-04-24	0.00273962
P156-G09	NSP15	2023-04-24	0.00190032
P156-G09	ORF3	2023-04-24	0.0109181
P156-G09	NSP3	2023-04-24	0.00259543
P156-G09	S2	2023-04-24	0.00513679
P156-G09	ORF6	2023-04-24	0.00521833
P156-G09	NSP16	2023-04-24	0.0011032
P156-G09	M	2023-04-24	0.0340602
P156-G09	RBD	2023-04-24	0.000908162
P156-G09	NSP4	2023-04-24	0.00262479
P156-G09	NSP12	2023-04-24	0.00427417
P156-G09	NSP2	2023-04-24	0.00257645
P156-G09	NSP6	2023-04-24	0.00680182
P156-G09	NSP7	2023-04-24	0.0079218
P156-G09	NSP11	2023-04-24	0.0252888
P156-G09	N	2023-04-24	0.0102244
P156-G09	NSP14	2023-04-24	0.00124765
P156-G10	NSP12	2023-04-24	0.00427417
P156-G10	NSP6	2023-04-24	0.00680182
P156-G10	M	2023-04-24	0.0340602
P156-G10	S1	2023-04-24	0.0038734
P156-G10	NSP15	2023-04-24	0.00190032
P156-G10	NSP16	2023-04-24	0.0011032
P156-G10	NSP7	2023-04-24	0.0039609
P156-G10	NSP14	2023-04-24	0.00124765
P156-G10	NSP2	2023-04-24	0.00257645
P156-G10	NSP11	2023-04-24	0.0252888
P156-G10	NSP4	2023-04-24	0.00262479
P156-G10	RBD	2023-04-24	0.000908162
P156-G10	ORF7a	2023-04-24	0.00273962
P156-G10	S2	2023-04-24	0.00856132
P156-G10	NSP5	2023-04-24	0.00214872
P156-G10	N	2023-04-24	0.0102244
P156-G10	ORF3	2023-04-24	0.0157705
P156-G10	E	2023-04-24	0.00426954
P156-G10	NSP9	2023-04-24	0.0145467
P156-G10	NSP3	2023-04-24	0.00155726
P156-G10	NSP10	2023-04-24	0.00946057
P156-H06	NSP16	2023-04-24	0.0011032
P156-H06	NSP15	2023-04-24	0.00190032
P156-H06	NSP2	2023-04-24	0.00257645
P156-H06	NSP11	2023-04-24	0.0252888
P156-H06	ORF3	2023-04-24	0.020623
P156-H06	NSP3	2023-04-24	0.00190332
P156-H06	M	2023-04-24	0.0340602
P156-H06	NSP4	2023-04-24	0.00196859
P156-H06	NSP6	2023-04-24	0.00566819
P156-H06	RBD	2023-04-24	0.000908162
P156-H06	S1	2023-04-24	0.0038734
P156-H06	NSP13	2023-04-24	0.00109403
P156-H06	N	2023-04-24	0.0102244
P156-H06	NSP12	2023-04-24	0.00427417
P156-H06	NSP5	2023-04-24	0.00214872
P156-H06	NSP14	2023-04-24	0.00124765
P156-H06	NSP9	2023-04-24	0.0145467
P156-H06	S2	2023-04-24	0.00970283
P156-H06	ORF7a	2023-04-24	0.00273962
P156-H06	NSP7	2023-04-24	0.0039609
P156-H06	NSP10	2023-04-24	0.00709543
P156-H06	E	2023-04-24	0.00426954
P156-H09	NSP15	2023-04-24	0.00190032
P156-H09	NSP11	2023-04-24	0.0252888
P156-H09	NSP4	2023-04-24	0.00328099
P156-H09	NSP14	2023-04-24	0.00124765
P156-H09	NSP13	2023-04-24	0.00109403
P156-H09	NSP3	2023-04-24	0.00155726
P156-H09	ORF3	2023-04-24	0.0194099
P156-H09	NSP5	2023-04-24	0.00214872
P156-H09	M	2023-04-24	0.0340602
P156-H09	NSP16	2023-04-24	0.0011032
P156-H09	RBD	2023-04-24	0.000908162
P156-H09	S1	2023-04-24	0.00435757
P156-H09	ORF7a	2023-04-24	0.00273962
P156-H09	NSP6	2023-04-24	0.00453455
P156-H09	NSP10	2023-04-24	0.00709543
P156-H09	E	2023-04-24	0.00426954
P156-H09	NSP12	2023-04-24	0.00427417
P156-H09	NSP2	2023-04-24	0.00257645
P156-H09	NSP9	2023-04-24	0.0145467
P156-H09	N	2023-04-24	0.0102244
P156-H09	NSP7	2023-04-24	0.0039609
P156-H09	S2	2023-04-24	0.0102736
P29-B5	NSP12	2015-06-21	0.00877559
P29-B5	NSP9	2015-06-21	0.0358401
P29-B5	NSP2	2015-06-21	0.0253914
P29-B5	N	2015-06-21	0.00968883
P29-B5	NSP14	2015-06-21	0.0230546
P29-B5	NSP6	2015-06-21	0.00698264
P29-B5	NSP15	2015-06-21	0.02341
P29-B5	S2	2015-06-21	0.024609
P29-B5	NSP4	2015-06-21	0.0444603
P29-B5	M	2015-06-21	0.0273644
P29-B5	NSP16	2015-06-21	0.0271808
P29-B5	NSP7	2015-06-21	0.0243972
P29-B5	S1	2015-06-21	0.0119291
P29-B5	NSP1	2015-06-21	0.0449993
P29-B5	NSP13	2015-06-21	0.0336933
P29-B5	ORF7a	2015-06-21	0.0506242
P29-B5	NSP3	2015-06-21	0.0287758
P29-B5	NSP5	2015-06-21	0.0264701
P29-E3	NSP13	2015-06-21	0.0134773
P29-E3	NSP15	2015-06-21	0.011705
P29-E3	NSP12	2015-06-21	0.0109695
P29-E3	S2	2015-06-21	0.0175778
P29-E3	NSP14	2015-06-21	0.0230546
P29-E3	NSP4	2015-06-21	0.0404185
P29-E3	NSP2	2015-06-21	0.0190436
P29-E3	NSP7	2015-06-21	0.0243972
P29-E3	S1	2015-06-21	0.0149114
P29-E3	NSP16	2015-06-21	0.0203856
P29-E3	NSP3	2015-06-21	0.0149208
P29-E3	N	2015-06-21	0.0145333
P29-E3	NSP5	2015-06-21	0.0198526
P29-E3	ORF7a	2015-06-21	0.0506242
P29-E3	NSP1	2015-06-21	0.0449993
P32-E2	NSP13	2015-07-16	0.0168466
P32-E2	NSP4	2015-07-16	0.0404185
P32-E2	NSP15	2015-07-16	0.02341
P32-E2	NSP6	2015-07-16	0.00698264
P32-E2	NSP12	2015-07-16	0.0021939
P32-E2	NSP14	2015-07-16	0.0268971
P32-E2	NSP7	2015-07-16	0.0243972
P32-E2	S2	2015-07-16	0.0105467
P32-E2	NSP1	2015-07-16	0.0449993
P32-E2	N	2015-07-16	0.0193777
P32-E2	NSP3	2015-07-16	0.0213154
P32-E2	NSP16	2015-07-16	0.0203856
P32-E2	ORF7a	2015-07-16	0.0506242
P32-E2	NSP5	2015-07-16	0.0264701
P32-E2	NSP2	2015-07-16	0.0190436
P32-E2	S1	2015-07-16	0.0149114
P32-G2	NSP14	2015-07-16	0.0268971
P32-G2	NSP15	2015-07-16	0.02341
P32-G2	N	2015-07-16	0.0193777
P32-G2	NSP7	2015-07-16	0.0243972
P32-G2	NSP6	2015-07-16	0.00698264
P32-G2	NSP13	2015-07-16	0.0168466
P32-G2	NSP5	2015-07-16	0.0264701
P32-G2	ORF7a	2015-07-16	0.0506242
P32-G2	S2	2015-07-16	0.0105467
P32-G2	NSP16	2015-07-16	0.0203856
P32-G2	S1	2015-07-16	0.0149114
P32-G2	NSP4	2015-07-16	0.0404185
P32-G2	NSP2	2015-07-16	0.0190436
P32-G2	NSP1	2015-07-16	0.0449993
P32-G2	NSP12	2015-07-16	0.0021939
P32-G2	NSP3	2015-07-16	0.0202497
P32-H2	S1	2015-07-16	0.0149114
P32-H2	NSP1	2015-07-16	0.0449993
P32-H2	S2	2015-07-16	0.0140623
P32-H2	NSP6	2015-07-16	0.00698264
P32-H2	NSP15	2015-07-16	0.02341
P32-H2	ORF3	2015-07-16	0.0074722
P32-H2	NSP16	2015-07-16	0.0203856
P32-H2	NSP12	2015-07-16	0.00438779
P32-H2	NSP5	2015-07-16	0.0264701
P32-H2	NSP13	2015-07-16	0.0168466
P32-H2	NSP4	2015-07-16	0.0404185
P32-H2	NSP14	2015-07-16	0.0268971
P32-H2	NSP3	2015-07-16	0.0202497
P32-H2	NSP7	2015-07-16	0.0243972
P32-H2	NSP2	2015-07-16	0.0158696
P32-H2	ORF7a	2015-07-16	0.0506242
P32-H2	N	2015-07-16	0.0193777
P37-H5	NSP15	2015-08-21	0.0058525
P37-H5	S2	2015-08-21	0.00703113
P37-H5	S1	2015-08-21	0.0119291
P37-H5	NSP6	2015-08-21	0.00698264
P37-H5	N	2015-08-21	0.0145333
P37-H5	ORF3	2015-08-21	0.0074722
P37-H5	NSP4	2015-08-21	0.0444603
P37-H5	NSP13	2015-08-21	0.0134773
P37-H5	NSP16	2015-08-21	0.0135904
P37-H5	NSP3	2015-08-21	0.0181181
P37-H5	NSP2	2015-08-21	0.0190436
P37-H5	NSP12	2015-08-21	0.00438779
P37-H5	NSP14	2015-08-21	0.0230546
P37-H5	NSP1	2015-08-21	0.0449993
P37-H5	ORF7a	2015-08-21	0.0337494
P37-H5	NSP5	2015-08-21	0.0198526
P38-H11	S1	2015-08-22	0.0119291
P38-H11	NSP4	2015-08-22	0.0444603
P38-H11	NSP1	2015-08-22	0.0449993
P38-H11	ORF10	2015-08-22	0.0519222
P38-H11	NSP12	2015-08-22	0.00438779
P38-H11	NSP14	2015-08-22	0.0192122
P38-H11	N	2015-08-22	0.0145333
P38-H11	S2	2015-08-22	0.0105467
P38-H11	ORF7a	2015-08-22	0.0337494
P38-H11	NSP13	2015-08-22	0.0134773
P38-H11	ORF3	2015-08-22	0.0298888
P38-H11	NSP6	2015-08-22	0.00698264
P38-H11	NSP5	2015-08-22	0.0198526
P38-H11	NSP2	2015-08-22	0.0190436
P38-H11	NSP15	2015-08-22	0.0175575
P38-H11	NSP16	2015-08-22	0.0203856
P38-H11	NSP3	2015-08-22	0.0149208
P45-A3	NSP2	2015-10-04	0.0190436
P45-A3	RBD	2015-10-04	0.00559383
P45-A3	NSP7	2015-10-04	0.0243972
P45-A3	S1	2015-10-04	0.0328051
P45-A3	S2	2015-10-04	0.0140623
P45-A3	ORF7a	2015-10-04	0.0674989
P45-A3	NSP1	2015-10-04	0.0449993
P45-A3	NSP16	2015-10-04	0.0679519
P45-A3	NSP13	2015-10-04	0.0269546
P45-A3	NSP5	2015-10-04	0.0264701
P45-A3	ORF3	2015-10-04	0.0074722
P45-A3	NSP14	2015-10-04	0.0268971
P45-A3	NSP3	2015-10-04	0.0223812
P45-A3	NSP6	2015-10-04	0.00698264
P45-A3	NSP12	2015-10-04	0.00658169
P45-A3	N	2015-10-04	0.0193777
P45-A3	NSP15	2015-10-04	0.0292625
P45-A3	NSP4	2015-10-04	0.0404185
P45-F4	NSP7	2015-10-04	0.0243972
P45-F4	NSP12	2015-10-04	0.00658169
P45-F4	NSP1	2015-10-04	0.0449993
P45-F4	NSP3	2015-10-04	0.0223812
P45-F4	NSP5	2015-10-04	0.0264701
P45-F4	S2	2015-10-04	0.0140623
P45-F4	NSP2	2015-10-04	0.0190436
P45-F4	NSP14	2015-10-04	0.0268971
P45-F4	ORF3	2015-10-04	0.0074722
P45-F4	NSP4	2015-10-04	0.0404185
P45-F4	S1	2015-10-04	0.0328051
P45-F4	ORF7a	2015-10-04	0.0674989
P45-F4	NSP13	2015-10-04	0.0269546
P45-F4	N	2015-10-04	0.0193777
P45-F4	RBD	2015-10-04	0.00559383
P45-F4	NSP16	2015-10-04	0.0679519
P45-F4	NSP15	2015-10-04	0.0292625
P45-F4	NSP6	2015-10-04	0.00698264
P50A-B11	NSP12	2016-04-29	0.00063348
P50A-B11	NSP2	2016-04-29	0.00183292
P50A-B11	NSP3	2016-04-29	0.000307738
P50A-B11	NSP13	2016-04-29	0.000972881
P50A-B11	N	2016-04-29	0.00139881
P50A-B11	NSP14	2016-04-29	0.00110949
P54-A05	NSP13	2016-08-24	0.000622734
P54-A05	NSP7	2016-08-24	0.00450919
P54-A05	NSP3	2016-08-24	0.000196981
P54-A05	NSP15	2016-08-24	0.00108168
P54-A05	NSP2	2016-08-24	0.000586619
P54-A05	S2	2016-08-24	0.000649762
P54-A05	N	2016-08-24	0.00179073
P54-A05	NSP12	2016-08-24	0.000405485
P54-A05	S1	2016-08-24	0.00110239
P54-A05	NSP5	2016-08-24	0.00122308
P54-C08	S1	2016-08-24	0.00110239
P54-C08	NSP7	2016-08-24	0.00450919
P54-C08	NSP3	2016-08-24	0.000196981
P54-C08	NSP2	2016-08-24	0.000586619
P54-C08	N	2016-08-24	0.00179073
P54-C08	NSP13	2016-08-24	0.000622734
P54-C08	NSP12	2016-08-24	0.000405485
P54-C08	S2	2016-08-24	0.000649762
P54-C08	NSP15	2016-08-24	0.00108168
P54-C08	NSP5	2016-08-24	0.00122308
P67-B04	S1	2019-04-07	0.000534748
P67-B04	NSP15	2019-04-07	0.00209881
P67-B04	NSP16	2019-04-07	0.00243687
P67-B04	N	2019-04-07	0.00173729
P67-B04	NSP13	2019-04-07	0.0012083
P67-B04	NSP3	2019-04-07	0.000382204
P67-B04	NSP14	2019-04-07	0.000688982
P67-B04	RBD	2019-04-07	0.00100302
P67-B04	ORF3	2019-04-07	0.00267966
P67-B04	NSP6	2019-04-07	0.00250409
P67-B04	ORF7a	2019-04-07	0.00302578
P67-B04	NSP1	2019-04-07	0.00403438
P67-B04	NSP12	2019-04-07	0.000786769
P67-E11	S1	2019-04-07	0.000534748
P67-E11	NSP3	2019-04-07	0.000573306
P67-E11	N	2019-04-07	0.00173729
P67-E11	NSP15	2019-04-07	0.00209881
P67-E11	NSP12	2019-04-07	0.000786769
P67-E11	NSP13	2019-04-07	0.0012083
P67-E11	NSP1	2019-04-07	0.00403438
P67-E11	NSP14	2019-04-07	0.000688982
P67-E11	NSP10	2019-04-07	0.00261219
P67-E11	NSP6	2019-04-07	0.00250409
P67-E11	NSP16	2019-04-07	0.00243687
P67-E11	RBD	2019-04-07	0.00100302
P67-E11	ORF7a	2019-04-07	0.00302578
P67-E11	ORF3	2019-04-07	0.00267966
P67-F06	NSP15	2019-04-07	0.00209881
P67-F06	NSP4	2019-04-07	0.000724738
P67-F06	S1	2019-04-07	0.0010695
P67-F06	N	2019-04-07	0.00173729
P67-F06	NSP10	2019-04-07	0.00261219
P67-F06	NSP1	2019-04-07	0.00403438
P67-F06	NSP6	2019-04-07	0.00250409
P67-F06	NSP3	2019-04-07	0.000764408
P67-F06	NSP13	2019-04-07	0.0012083
P67-F06	NSP2	2019-04-07	0.000569112
P67-F06	ORF3	2019-04-07	0.00535932
P67-F06	NSP12	2019-04-07	0.000786769
P67-F06	NSP14	2019-04-07	0.00137796
P67-F06	NSP16	2019-04-07	0.00243687
P67-F06	RBD	2019-04-07	0.00100302
P67-F09	N	2019-04-07	0.00173729
P67-F09	NSP15	2019-04-07	0.00314821
P67-F09	NSP4	2019-04-07	0.000724738
P67-F09	NSP3	2019-04-07	0.000382204
P67-F09	S1	2019-04-07	0.000534748
P67-F09	NSP12	2019-04-07	0.000786769
P67-F09	NSP16	2019-04-07	0.00243687
P67-F09	NSP14	2019-04-07	0.000688982
P67-F09	NSP6	2019-04-07	0.00250409
P67-F09	RBD	2019-04-07	0.00100302
P67-F09	ORF7a	2019-04-07	0.00302578
P67-F09	NSP13	2019-04-07	0.0012083
P67-F09	NSP1	2019-04-07	0.00201719
P68-B11	NSP15	2019-05-11	0.00190547
P68-B11	ORF7a	2019-05-11	0.00274705
P68-B11	S1	2019-05-11	0.000485487
P68-B11	NSP13	2019-05-11	0.00109699
P68-B11	NSP6	2019-05-11	0.00227342
P68-B11	NSP12	2019-05-11	0.000714291
P68-B11	NSP14	2019-05-11	0.000625513
P68-B11	M	2019-05-11	0.00296978
P68-B11	RBD	2019-05-11	0.000910623
P68-B11	NSP1	2019-05-11	0.00366273
P68-B11	N	2019-05-11	0.00157725
P68-B11	NSP3	2019-05-11	0.00138798
P68-B11	NSP2	2019-05-11	0.000516686
P68-B11	ORF3	2019-05-11	0.00243281
P68-B11	NSP16	2019-05-11	0.00110619
P68-C09	ORF3	2019-05-11	0.00243281
P68-C09	NSP2	2019-05-11	0.000516686
P68-C09	N	2019-05-11	0.00157725
P68-C09	NSP14	2019-05-11	0.000625513
P68-C09	NSP13	2019-05-11	0.00164549
P68-C09	M	2019-05-11	0.00296978
P68-C09	NSP16	2019-05-11	0.00110619
P68-C09	NSP15	2019-05-11	0.00190547
P68-C09	NSP6	2019-05-11	0.00227342
P68-C09	NSP12	2019-05-11	0.000714291
P68-C09	RBD	2019-05-11	0.000910623
P68-C09	NSP10	2019-05-11	0.00237155
P68-C09	NSP1	2019-05-11	0.00366273
P68-C09	S1	2019-05-11	0.000485487
P68-C09	NSP3	2019-05-11	0.00156148
P68-E10	NSP2	2019-05-11	0.000516686
P68-E10	NSP10	2019-05-11	0.00237155
P68-E10	ORF7a	2019-05-11	0.00274705
P68-E10	NSP13	2019-05-11	0.00109699
P68-E10	RBD	2019-05-11	0.000910623
P68-E10	NSP14	2019-05-11	0.000625513
P68-E10	NSP16	2019-05-11	0.00110619
P68-E10	NSP6	2019-05-11	0.00227342
P68-E10	NSP12	2019-05-11	0.000714291
P68-E10	M	2019-05-11	0.00296978
P68-E10	NSP3	2019-05-11	0.00156148
P68-E10	S1	2019-05-11	0.000485487
P68-E10	ORF3	2019-05-11	0.00243281
P68-E10	NSP1	2019-05-11	0.00366273
P68-E10	N	2019-05-11	0.00157725
P68-E10	NSP15	2019-05-11	0.00190547
P68-F09	NSP14	2019-05-11	0.000625513
P68-F09	ORF7a	2019-05-11	0.00549409
P68-F09	RBD	2019-05-11	0.000910623
P68-F09	NSP8	2019-05-11	0.00166488
P68-F09	S1	2019-05-11	0.000970974
P68-F09	NSP10	2019-05-11	0.00237155
P68-F09	NSP13	2019-05-11	0.00219398
P68-F09	NSP3	2019-05-11	0.000520493
P68-F09	NSP12	2019-05-11	0.00107144
P68-F09	NSP1	2019-05-11	0.00549409
P68-F09	NSP6	2019-05-11	0.00227342
P68-F09	ORF3	2019-05-11	0.00243281
P68-F09	NSP15	2019-05-11	0.00190547
P68-F09	N	2019-05-11	0.00157725
P68-F09	NSP16	2019-05-11	0.00110619
P76-B07	NSP12	2019-08-22	0.000837669
P76-B07	S1	2019-08-22	0.000379562
P76-B07	NSP13	2019-08-22	0.000428823
P76-B07	NSP15	2019-08-22	0.00223459
P76-B07	ORF6	2019-08-22	0.00409084
P76-B07	NSP3	2019-08-22	0.000271287
P76-B07	RBD	2019-08-22	0.000711942
P76-B07	NSP14	2019-08-22	0.000978075
P76-B07	NSP6	2019-08-22	0.0017774
P76-B07	NSP1	2019-08-22	0.00143179
P76-B07	NSP16	2019-08-22	0.000864842
P76-B07	N	2019-08-22	0.000616562
P76-E07	ORF7a	2019-08-22	0.00214769
P76-E07	S1	2019-08-22	0.000759125
P76-E07	NSP10	2019-08-22	0.00185412
P76-E07	NSP13	2019-08-22	0.000428823
P76-E07	NSP14	2019-08-22	0.000978075
P76-E07	NSP12	2019-08-22	0.000837669
P76-E07	NSP6	2019-08-22	0.0017774
P76-E07	N	2019-08-22	0.00123312
P76-E07	NSP1	2019-08-22	0.00143179
P76-E07	NSP3	2019-08-22	0.000542574
P76-E07	NSP15	2019-08-22	0.00223459
P76-E07	NSP16	2019-08-22	0.000864842
P76-E07	ORF3	2019-08-22	0.00190201
P76-E07	RBD	2019-08-22	0.000711942
P76-G01	ORF7a	2019-08-22	0.00214769
P76-G01	NSP6	2019-08-22	0.0017774
P76-G01	NSP13	2019-08-22	0.000428823
P76-G01	NSP14	2019-08-22	0.000978075
P76-G01	NSP12	2019-08-22	0.000837669
P76-G01	S1	2019-08-22	0.000379562
P76-G01	NSP1	2019-08-22	0.00286359
P76-G01	NSP15	2019-08-22	0.00223459
P76-G01	RBD	2019-08-22	0.000711942
P76-G01	NSP3	2019-08-22	0.000271287
P76-G01	NSP16	2019-08-22	0.000864842
P76-G01	N	2019-08-22	0.00123312
P76-G01	ORF3	2019-08-22	0.00190201
P82-A03	ORF6	2020-01-03	0.0576124
P82-A03	ORF7a	2020-01-03	0.105863
P82-A03	NSP3	2020-01-03	0.0234013
P82-A03	NSP2	2020-01-03	0.0156448
P82-A03	NSP1	2020-01-03	0.0302465
P82-A03	NSP14	2020-01-03	0.055098
P82-A03	E	2020-01-03	0.0117844
P82-A03	NSP8	2020-01-03	0.0458281
P82-A03	NSP13	2020-01-03	0.0498237
P82-A03	NSP4	2020-01-03	0.0398457
P82-A03	NSP5	2020-01-03	0.068203
P82-A03	N	2020-01-03	0.0434161
P82-A03	NSP16	2020-01-03	0.0395844
P82-A03	ORF7b	2020-01-03	0.0245242
P82-A03	NSP9	2020-01-03	0.0481803
P82-A03	NSP15	2020-01-03	0.0419605
P82-A03	NSP10	2020-01-03	0.0718083
P82-A03	S1	2020-01-03	0.00801823
P82-A03	M	2020-01-03	0.102184
P82-A03	NSP6	2020-01-03	0.0688369
P82-A03	ORF3	2020-01-03	0.0837081
P82-A03	NSP7	2020-01-03	0.0546624
P82-A03	NSP12	2020-01-03	0.0275266
P82-A03	S2	2020-01-03	0.0378082
P82-E03	RBD	2020-01-03	0.0100265
P82-E03	ORF6	2020-01-03	0.0576124
P82-E03	S1	2020-01-03	0.0133637
P82-E03	M	2020-01-03	0.102184
P82-E03	NSP3	2020-01-03	0.0186255
P82-E03	NSP2	2020-01-03	0.0156448
P82-E03	NSP11	2020-01-03	0.0697997
P82-E03	NSP8	2020-01-03	0.0274968
P82-E03	NSP15	2020-01-03	0.0183577
P82-E03	NSP5	2020-01-03	0.0177921
P82-E03	NSP14	2020-01-03	0.00688726
P82-E03	NSP4	2020-01-03	0.021734
P82-E03	NSP7	2020-01-03	0.0437299
P82-E03	S2	2020-01-03	0.0078767
P82-E03	N	2020-01-03	0.0434161
P82-E03	NSP1	2020-01-03	0.0201644
P82-E03	NSP13	2020-01-03	0.0196275
P82-E03	E	2020-01-03	0.0117844
P82-E03	NSP16	2020-01-03	0.00913486
P82-E03	NSP10	2020-01-03	0.0130561
P82-E03	ORF3	2020-01-03	0.0703148
P82-E03	NSP6	2020-01-03	0.0219027
P82-E03	NSP12	2020-01-03	0.0147464
P82-G06	ORF7a	2020-01-03	0.105863
P82-G06	NSP8	2020-01-03	0.0412453
P82-G06	ORF6	2020-01-03	0.0576124
P82-G06	S1	2020-01-03	0.00668185
P82-G06	NSP9	2020-01-03	0.0562104
P82-G06	NSP3	2020-01-03	0.0238788
P82-G06	ORF7b	2020-01-03	0.0245242
P82-G06	NSP1	2020-01-03	0.0252054
P82-G06	NSP6	2020-01-03	0.0719659
P82-G06	NSP13	2020-01-03	0.0332158
P82-G06	NSP5	2020-01-03	0.068203
P82-G06	M	2020-01-03	0.102184
P82-G06	S2	2020-01-03	0.0236301
P82-G06	RBD	2020-01-03	0.0100265
P82-G06	N	2020-01-03	0.0412453
P82-G06	NSP2	2020-01-03	0.0156448
P82-G06	NSP15	2020-01-03	0.0367154
P82-G06	ORF3	2020-01-03	0.0870564
P82-G06	NSP7	2020-01-03	0.0437299
P82-G06	NSP16	2020-01-03	0.0395844
P82-G06	E	2020-01-03	0.0117844
P82-G06	NSP10	2020-01-03	0.0783363
P82-G06	NSP4	2020-01-03	0.0398457
P82-G06	NSP14	2020-01-03	0.0482108
P82-G06	NSP12	2020-01-03	0.0275266
P82-H03	ORF6	2020-01-03	0.0576124
P82-H03	NSP2	2020-01-03	0.017067
P82-H03	NSP15	2020-01-03	0.039338
P82-H03	NSP3	2020-01-03	0.0234013
P82-H03	NSP8	2020-01-03	0.0366625
P82-H03	S1	2020-01-03	0.00801823
P82-H03	NSP5	2020-01-03	0.068203
P82-H03	NSP16	2020-01-03	0.0426293
P82-H03	ORF7a	2020-01-03	0.120986
P82-H03	NSP6	2020-01-03	0.0750948
P82-H03	ORF3	2020-01-03	0.0870564
P82-H03	NSP4	2020-01-03	0.0398457
P82-H03	N	2020-01-03	0.0455869
P82-H03	ORF7b	2020-01-03	0.0245242
P82-H03	E	2020-01-03	0.0117844
P82-H03	NSP7	2020-01-03	0.0546624
P82-H03	NSP13	2020-01-03	0.0377453
P82-H03	NSP1	2020-01-03	0.0302465
P82-H03	NSP12	2020-01-03	0.0275266
P82-H03	NSP10	2020-01-03	0.0783363
P82-H03	NSP14	2020-01-03	0.055098
P82-H03	S2	2020-01-03	0.0378082
P82-H03	M	2020-01-03	0.102184
P82-H03	NSP9	2020-01-03	0.0562104
P85-C01	NSP2	2017-11-03	0.00174921
P85-C01	NSP14	2017-11-03	0.000529409
P85-C01	NSP3	2017-11-03	0.00102789
P85-C01	NSP13	2017-11-03	0.000464224
P85-C01	ORF7b	2017-11-03	0.0075405
P85-C01	NSP12	2017-11-03	0.000302274
P85-E05	NSP2	2017-11-03	0.00131191
P85-E05	NSP13	2017-11-03	0.000464224
P85-E05	NSP3	2017-11-03	0.000881048
P85-E05	NSP12	2017-11-03	0.000302274
P85-E05	ORF7b	2017-11-03	0.0075405
P85-E05	NSP15	2017-11-03	0.000806355
P87-C03	S1	2018-05-07	0.00096835
P87-C03	NSP2	2018-05-07	0.00103058
P87-C03	NSP12	2018-05-07	0.000712361
P87-C03	NSP14	2018-05-07	0.00124765
P87-C03	NSP1	2018-05-07	0.00365283
P87-C03	NSP5	2018-05-07	0.00214872
P87-C03	NSP3	2018-05-07	0.00173029
P87-C03	NSP4	2018-05-07	0.00131239
P87-C03	N	2018-05-07	0.00314598
P87-C09	S1	2018-05-07	0.00096835
P87-C09	NSP3	2018-05-07	0.00138423
P87-C09	NSP12	2018-05-07	0.00142472
P87-C09	NSP2	2018-05-07	0.00206116
P87-C09	N	2018-05-07	0.00157299
P87-C09	NSP1	2018-05-07	0.00730566
P87-C09	NSP15	2018-05-07	0.00190032
P87-C09	NSP14	2018-05-07	0.00124765
P87-H03	NSP1	2018-05-07	0.00365283
P87-H03	NSP5	2018-05-07	0.00214872
P87-H03	NSP3	2018-05-07	0.00173029
P87-H03	S1	2018-05-07	0.00290505
P87-H03	N	2018-05-07	0.00314598
P87-H03	NSP15	2018-05-07	0.00190032
P87-H03	NSP12	2018-05-07	0.000712361
P87-H03	NSP14	2018-05-07	0.00124765
P87-H03	NSP2	2018-05-07	0.00103058
P87-H09	NSP1	2018-05-07	0.00365283
P87-H09	N	2018-05-07	0.00157299
P87-H09	NSP5	2018-05-07	0.00214872
P87-H09	NSP3	2018-05-07	0.00207635
P87-H09	NSP13	2018-05-07	0.00109403
P87-H09	NSP14	2018-05-07	0.00124765
P87-H09	S1	2018-05-07	0.0019367
P87-H09	NSP2	2018-05-07	0.00103058
P87-H09	NSP15	2018-05-07	0.00190032
P87-H12	NSP12	2018-05-07	0.000712361
P87-H12	NSP1	2018-05-07	0.00730566
P87-H12	NSP3	2018-05-07	0.00207635
P87-H12	S1	2018-05-07	0.0019367
P87-H12	N	2018-05-07	0.00157299
P87-H12	RBD	2018-05-07	0.00181632
P87-H12	NSP15	2018-05-07	0.00380063
P87-H12	NSP14	2018-05-07	0.00124765
P87-H12	NSP2	2018-05-07	0.00103058
P91-C10	NSP1	2020-05-22	0.0147968
P91-C10	NSP13	2020-05-22	0.00221583
P91-C10	NSP12	2020-05-22	0.000961872
P91-C10	RBD	2020-05-22	0.00490502
P91-C10	S2	2020-05-22	0.00154133
P91-C10	NSP3	2020-05-22	0.0100462
P91-C10	ORF6	2020-05-22	0.00704609
P91-C10	NSP4	2020-05-22	0.0194928
P91-C10	N	2020-05-22	0.0180535
P91-C10	NSP6	2020-05-22	0.0306141
P91-C10	NSP14	2020-05-22	0.000842322
P91-C10	S1	2020-05-22	0.00523009
P91-C10	NSP9	2020-05-22	0.00785671
P91-C10	NSP5	2020-05-22	0.034816
P91-C10	NSP16	2020-05-22	0.00595844
P91-C10	NSP7	2020-05-22	0.0160447
P91-C10	NSP15	2020-05-22	0.0115466
P91-C10	NSP8	2020-05-22	0.0134516
P91-C10	NSP2	2020-05-22	0.00904506
P91-H10	NSP1	2020-05-22	0.0123307
P91-H10	NSP8	2020-05-22	0.0201775
P91-H10	NSP3	2020-05-22	0.0109808
P91-H10	NSP16	2020-05-22	0.00446883
P91-H10	NSP7	2020-05-22	0.0267412
P91-H10	NSP12	2020-05-22	0.000961872
P91-H10	S2	2020-05-22	0.00308267
P91-H10	ORF6	2020-05-22	0.00704609
P91-H10	NSP15	2020-05-22	0.0115466
P91-H10	RBD	2020-05-22	0.00490502
P91-H10	S1	2020-05-22	0.00653761
P91-H10	NSP13	2020-05-22	0.00221583
P91-H10	NSP9	2020-05-22	0.00785671
P91-H10	NSP4	2020-05-22	0.0194928
P91-H10	NSP5	2020-05-22	0.034816
P91-H10	N	2020-05-22	0.0180535
P91-H10	ORF3	2020-05-22	0.00163802
P91-H10	NSP2	2020-05-22	0.00904506
P91-H10	NSP14	2020-05-22	0.000842322
P91-H10	NSP6	2020-05-22	0.0336755
P94-A01	NSP12	2020-07-05	0.000828818
P94-A01	RBD	2020-07-05	0.00422651
P94-A01	NSP14	2020-07-05	0.000725805
P94-A01	NSP7	2020-07-05	0.0230421
P94-A01	NSP16	2020-07-05	0.00513422
P94-A01	NSP13	2020-07-05	0.00254575
P94-A01	NSP2	2020-07-05	0.00779387
P94-A01	NSP3	2020-07-05	0.00946183
P94-A01	S2	2020-07-05	0.00265625
P94-A01	NSP8	2020-07-05	0.0154545
P94-A01	NSP15	2020-07-05	0.0099494
P94-A01	NSP1	2020-07-05	0.01275
P94-A01	ORF6	2020-07-05	0.00607142
P94-A01	NSP6	2020-07-05	0.0290172
P94-A01	ORF3	2020-07-05	0.00141144
P94-A01	N	2020-07-05	0.0155562
P94-A01	NSP5	2020-07-05	0.0299999
P94-A01	NSP10	2020-07-05	0.00275179
P94-A01	NSP9	2020-07-05	0.0067699
P94-A01	NSP4	2020-07-05	0.0167964
P94-A01	S1	2020-07-05	0.00506995
P94-C11	S2	2020-07-05	0.00265625
P94-C11	ORF3	2020-07-05	0.00141144
P94-C11	NSP15	2020-07-05	0.0099494
P94-C11	NSP13	2020-07-05	0.00254575
P94-C11	RBD	2020-07-05	0.00422651
P94-C11	NSP6	2020-07-05	0.0276982
P94-C11	NSP16	2020-07-05	0.00513422
P94-C11	NSP2	2020-07-05	0.00779387
P94-C11	NSP8	2020-07-05	0.0135227
P94-C11	NSP14	2020-07-05	0.000725805
P94-C11	NSP7	2020-07-05	0.0138253
P94-C11	NSP12	2020-07-05	0.000828818
P94-C11	NSP4	2020-07-05	0.0167964
P94-C11	NSP1	2020-07-05	0.010625
P94-C11	NSP9	2020-07-05	0.0067699
P94-C11	NSP3	2020-07-05	0.00966314
P94-C11	ORF6	2020-07-05	0.00607142
P94-C11	N	2020-07-05	0.0155562
P94-C11	NSP10	2020-07-05	0.00275179
P94-C11	S1	2020-07-05	0.00394329
P94-C11	NSP5	2020-07-05	0.0299999
P94-D06	S2	2020-07-05	0.00265625
P94-D06	RBD	2020-07-05	0.00422651
P94-D06	NSP16	2020-07-05	0.00385066
P94-D06	ORF7b	2020-07-05	0.0206756
P94-D06	NSP4	2020-07-05	0.0167964
P94-D06	ORF7a	2020-07-05	0.0414374
P94-D06	NSP6	2020-07-05	0.0263793
P94-D06	NSP12	2020-07-05	0.000828818
P94-D06	NSP15	2020-07-05	0.0099494
P94-D06	N	2020-07-05	0.0155562
P94-D06	NSP10	2020-07-05	0.00275179
P94-D06	NSP7	2020-07-05	0.0138253
P94-D06	NSP3	2020-07-05	0.00966314
P94-D06	S1	2020-07-05	0.00450662
P94-D06	NSP14	2020-07-05	0.000725805
P94-D06	NSP2	2020-07-05	0.00779387
P94-D06	ORF3	2020-07-05	0.00141144
P94-D06	NSP13	2020-07-05	0.00254575
P94-D06	NSP5	2020-07-05	0.0299999
P94-D06	NSP8	2020-07-05	0.00965907
P94-D06	NSP9	2020-07-05	0.0067699
P94-D06	ORF6	2020-07-05	0.00607142
P94-D06	NSP1	2020-07-05	0.01275
P94-F03	S2	2020-07-05	0.00265625
P94-F03	NSP13	2020-07-05	0.00190931
P94-F03	ORF3	2020-07-05	0.00141144
P94-F03	NSP16	2020-07-05	0.00513422
P94-F03	NSP7	2020-07-05	0.0138253
P94-F03	NSP12	2020-07-05	0.000828818
P94-F03	NSP3	2020-07-05	0.00926051
P94-F03	NSP8	2020-07-05	0.0115909
P94-F03	NSP15	2020-07-05	0.0099494
P94-F03	RBD	2020-07-05	0.00422651
P94-F03	NSP10	2020-07-05	0.00275179
P94-F03	NSP4	2020-07-05	0.0167964
P94-F03	NSP2	2020-07-05	0.00779387
P94-F03	NSP6	2020-07-05	0.0276982
P94-F03	ORF6	2020-07-05	0.00607142
P94-F03	NSP9	2020-07-05	0.0067699
P94-F03	S1	2020-07-05	0.00450662
P94-F03	N	2020-07-05	0.0155562
P94-F03	NSP1	2020-07-05	0.01275
P94-F03	NSP14	2020-07-05	0.000725805
P94-F03	NSP5	2020-07-05	0.0299999
