## Supplementary Table 8 for "A 10-year longitudinal study reveals bat-driven SARSr-CoV evolution"

### Sheet: Feuil1
Group 1	Group 2	n1	n2	Statistic	Corrected p-value	Corrected p-value signif.
A > C	A > G	50	50	0	4.67e-16	****
A > C	A > T	50	50	0	4.67e-16	****
A > C	C > A	50	50	0	4.67e-16	****
A > C	C > G	50	50	2043	3.08e-06	****
A > C	C > T	50	50	0	4.66e-16	****
A > C	G > A	50	50	0	4.67e-16	****
A > C	G > C	50	50	0	4.66e-16	****
A > C	G > T	50	50	0	4.67e-16	****
A > C	T > A	50	50	12	9.57e-16	****
A > C	T > C	50	50	0	4.66e-16	****
A > C	T > G	50	50	844	0.342	ns
A > G	A > T	50	50	2500	4.67e-16	****
A > G	C > A	50	50	2500	4.67e-16	****
A > G	C > G	50	50	2500	4.67e-16	****
A > G	C > T	50	50	0	4.66e-16	****
A > G	G > A	50	50	0	4.67e-16	****
A > G	G > C	50	50	2500	4.66e-16	****
A > G	G > T	50	50	0	4.67e-16	****
A > G	T > A	50	50	2500	4.67e-16	****
A > G	T > C	50	50	1574	1	ns
A > G	T > G	50	50	2500	4.67e-16	****
A > T	C > A	50	50	0	4.67e-16	****
A > T	C > G	50	50	2413	7.33e-14	****
A > T	C > T	50	50	0	4.66e-16	****
A > T	G > A	50	50	0	4.67e-16	****
A > T	G > C	50	50	1981	3.14e-05	****
A > T	G > T	50	50	0	4.67e-16	****
A > T	T > A	50	50	2363	1.14e-12	****
A > T	T > C	50	50	0	4.66e-16	****
A > T	T > G	50	50	2438	1.78e-14	****
C > A	C > G	50	50	2484	1.21e-15	****
C > A	C > T	50	50	0	4.66e-16	****
C > A	G > A	50	50	0	4.67e-16	****
C > A	G > C	50	50	2500	4.66e-16	****
C > A	G > T	50	50	0	4.67e-16	****
C > A	T > A	50	50	2499	4.95e-16	****
C > A	T > C	50	50	2	5.26e-16	****
C > A	T > G	50	50	2500	4.67e-16	****
C > G	C > T	50	50	0	4.66e-16	****
C > G	G > A	50	50	0	4.67e-16	****
C > G	G > C	50	50	125	5.97e-13	****
C > G	G > T	50	50	0	4.67e-16	****
C > G	T > A	50	50	172	7.26e-12	****
C > G	T > C	50	50	0	4.66e-16	****
C > G	T > G	50	50	351	3.87e-08	****
C > T	G > A	50	50	2500	4.66e-16	****
C > T	G > C	50	50	2500	4.66e-16	****
C > T	G > T	50	50	2500	4.66e-16	****
C > T	T > A	50	50	2500	4.66e-16	****
C > T	T > C	50	50	2500	4.66e-16	****
C > T	T > G	50	50	2500	4.66e-16	****
G > A	G > C	50	50	2500	4.66e-16	****
G > A	G > T	50	50	80.5	5.08e-14	****
G > A	T > A	50	50	2500	4.67e-16	****
G > A	T > C	50	50	2500	4.66e-16	****
G > A	T > G	50	50	2500	4.67e-16	****
G > C	G > T	50	50	0	4.66e-16	****
G > C	T > A	50	50	1947	0.000104	***
G > C	T > C	50	50	0	4.66e-16	****
G > C	T > G	50	50	2376	5.65e-13	****
G > T	T > A	50	50	2500	4.67e-16	****
G > T	T > C	50	50	2500	4.66e-16	****
G > T	T > G	50	50	2500	4.67e-16	****
T > A	T > C	50	50	0	4.66e-16	****
T > A	T > G	50	50	2315	1.43e-11	****
T > C	T > G	50	50	2500	4.66e-16	****
