## Supplementary Table 9 for "A 10-year longitudinal study reveals bat-driven SARSr-CoV evolution"

### Sheet: Feuil1
Groupe 1	Groupe 2	n1	n2	Statistic	Corrected p-value	Corrected p-value signif.
A > C	A > G	2	13	0	1	ns
A > C	A > T	2	6	0	1	ns
A > C	C > A	2	4	1	1	ns
A > C	C > G	2	5	2	1	ns
A > C	C > T	2	13	0	1	ns
A > C	G > A	2	13	0	1	ns
A > C	G > C	2	3	0	1	ns
A > C	G > T	2	13	0	1	ns
A > C	T > A	2	11	1	1	ns
A > C	T > C	2	13	0	1	ns
A > C	T > G	2	6	2	1	ns
A > G	C > G	13	5	65	0.015	*
A > G	G > A	13	13	20	0.033	*
A > G	T > G	13	6	77	0.01	**
A > G	C > T	13	13	0	1.27e-05	****
A > G	T > A	13	11	143	5.29e-05	****
A > G	A > T	13	6	75.5	0.104	ns
A > G	C > A	13	4	52	0.055	ns
A > G	G > C	13	3	39	0.236	ns
A > G	G > T	13	13	102	1	ns
A > G	T > C	13	13	125	1	ns
A > T	G > T	6	13	3	0.034	*
A > T	T > C	6	13	2	0.019	*
A > T	C > T	6	13	0	0.005	**
A > T	G > A	6	13	0	0.005	**
A > T	C > A	6	4	23	1	ns
A > T	C > G	6	5	27	1	ns
A > T	G > C	6	3	15	1	ns
A > T	T > A	6	11	52	1	ns
A > T	T > G	6	6	29	1	ns
C > A	C > G	4	5	11	1	ns
C > A	C > T	4	13	0	0.055	ns
C > A	G > A	4	13	0	0.055	ns
C > A	G > C	4	3	3	1	ns
C > A	G > T	4	13	0	0.055	ns
C > A	T > A	4	11	9	1	ns
C > A	T > C	4	13	0	0.055	ns
C > A	T > G	4	6	13	1	ns
C > G	C > T	5	13	0	0.015	*
C > G	G > A	5	13	0	0.015	*
C > G	G > T	5	13	0	0.015	*
C > G	T > C	5	13	0	0.015	*
C > G	G > C	5	3	5	1	ns
C > G	T > A	5	11	13	1	ns
C > G	T > G	5	6	15	1	ns
C > T	T > G	13	6	78	0.005	**
C > T	G > T	13	13	162	0.000571	***
C > T	T > A	13	11	143	5.29e-05	****
C > T	T > C	13	13	169	1.27e-05	****
C > T	G > A	13	13	147	0.052	ns
C > T	G > C	13	3	39	0.236	ns
G > A	T > G	13	6	78	0.005	**
G > A	T > A	13	11	143	5.29e-05	****
G > A	T > C	13	13	166	8.91e-05	****
G > A	G > C	13	3	39	0.236	ns
G > A	G > T	13	13	139	0.279	ns
G > C	G > T	3	13	0	0.236	ns
G > C	T > A	3	11	12	1	ns
G > C	T > C	3	13	0	0.236	ns
G > C	T > G	3	6	12	1	ns
G > T	T > G	13	6	75	0.034	*
G > T	T > A	13	11	143	5.29e-05	****
G > T	T > C	13	13	71	1	ns
T > A	T > C	11	13	0	5.29e-05	****
T > A	T > G	11	6	46	1	ns
T > C	T > G	13	6	77	0.01	**
