## Supplementary Table 10 for "A 10-year longitudinal study reveals bat-driven SARSr-CoV evolution"

### Sheet: Feuil1
Mutation type	Statistic	Corrected p-value	Corrected p-value signif.
A > C	37	0.552	ns
A > G	587	8.94e-06	***
A > T	241	0.0165	*
C > A	0	0.00101	**
C > G	221	0.00517	**
C > T	0	3.56e-08	***
G > A	417	0.12	ns
G > C	94	0.476	ns
G > T	51	3.4e-06	***
T > A	404	0.0159	*
T > C	598	3.69e-06	***
T > G	193	0.26	ns
