## Supplementary Table 11 for "A 10-year longitudinal study reveals bat-driven SARSr-CoV evolution"

### Sheet: Sup_table_X_rates_by_clade
clade	mutation type	fraction of all mutations	relative rate of mutation
2014A	A > G	0.058824	0.2214
2014A	A > T	0.058824	0.2214
2014A	C > T	0.17647	1.1412
2014A	G > A	0.23529	2.6321
2014A	G > T	0.17647	1.9741
2014A	T > C	0.11765	0.23995
2014A	T > G	0.17647	0.35993
2015A	A > G	0.10714	0.40468
2015A	C > T	0.39286	2.5482
2015A	G > A	0.071429	0.79442
2015A	G > T	0.035714	0.39721
2015A	T > C	0.35714	0.72714
2015A	T > G	0.035714	0.072714
2015B	A > G	0.2069	0.78406
2015B	C > T	0.34483	2.2306
2015B	G > A	0.068966	0.76108
2015B	G > T	0.034483	0.38054
2015B	T > A	0.068966	0.14048
2015B	T > C	0.27586	0.56194
2016A	A > G	0.23333	0.88486
2016A	C > T	0.33333	2.1557
2016A	G > A	0.066667	0.73352
2016A	G > T	0.033333	0.36676
2016A	T > A	0.066667	0.13584
2016A	T > C	0.26667	0.54335
2016B	A > G	0.17647	0.66859
2016B	C > T	0.38235	2.4847
2016B	G > A	0.058824	0.649
2016B	G > T	0.029412	0.3245
2016B	T > A	0.058824	0.11967
2016B	T > C	0.29412	0.59837
2017A	A > G	0.17143	0.64884
2017A	C > T	0.37143	2.4152
2017A	G > A	0.057143	0.6281
2017A	G > T	0.028571	0.31405
2017A	T > A	0.057143	0.11637
2017A	T > C	0.31429	0.64006
2018A	A > G	0.16364	0.61981
2018A	C > T	0.32727	2.1228
2018A	G > A	0.10909	1.2033
2018A	G > T	0.072727	0.8022
2018A	T > A	0.054545	0.11105
2018A	T > C	0.27273	0.55527
2019A	A > G	0.15686	0.59374
2019A	C > G	0.019608	0.12804
2019A	C > T	0.33333	2.1767
2019A	G > A	0.11765	1.298
2019A	G > T	0.019608	0.21633
2019A	T > A	0.058824	0.11955
2019A	T > C	0.29412	0.59776
2020A	A > G	0.14925	0.56321
2020A	A > T	0.074627	0.2816
2020A	C > A	0.014925	0.096654
2020A	C > G	0.014925	0.096654
2020A	C > T	0.23881	1.5465
2020A	G > A	0.14925	1.7073
2020A	G > T	0.10448	1.1951
2020A	T > A	0.029851	0.060531
2020A	T > C	0.22388	0.45398
2020B	A > G	0.22449	0.856
2020B	A > T	0.030612	0.11673
2020B	C > G	0.010204	0.065933
2020B	C > T	0.28571	1.8461
2020B	G > A	0.081633	0.89885
2020B	G > C	0.010204	0.11236
2020B	G > T	0.040816	0.44943
2020B	T > A	0.030612	0.0622
2020B	T > C	0.26531	0.53906
2020B	T > G	0.020408	0.041466
2020C	A > C	0.013072	0.049844
2020C	A > G	0.15033	0.57321
2020C	A > T	0.065359	0.24922
2020C	C > A	0.0065359	0.042231
2020C	C > G	0.0065359	0.042231
2020C	C > T	0.2549	1.647
2020C	G > A	0.084967	0.93557
2020C	G > T	0.071895	0.79164
2020C	T > A	0.078431	0.15936
2020C	T > C	0.23529	0.47808
2020C	T > G	0.03268	0.0664
2022A	A > G	0.17391	0.65782
2022A	A > T	0.021739	0.082228
2022A	C > A	0.01087	0.070085
2022A	C > T	0.27174	1.7521
2022A	G > A	0.13043	1.4394
2022A	G > C	0.01087	0.11995
2022A	G > T	0.065217	0.71972
2022A	T > A	0.021739	0.044373
2022A	T > C	0.25	0.51029
2022A	T > G	0.043478	0.088746
2023A	A > C	0.0054054	0.020409
2023A	A > G	0.16757	0.63267
2023A	A > T	0.048649	0.18368
2023A	C > A	0.010811	0.070569
2023A	C > G	0.0054054	0.035284
2023A	C > T	0.25405	1.6584
2023A	G > A	0.14595	1.6301
2023A	G > C	0.0054054	0.060375
2023A	G > T	0.037838	0.42263
2023A	T > A	0.064865	0.13173
2023A	T > C	0.24324	0.49398
2023A	T > G	0.010811	0.021955
