## Supplementary Table 12 for "A 10-year longitudinal study reveals bat-driven SARSr-CoV evolution"

### Sheet: Feuil1
nsp	mutation	reference codon	mutated codon	polarity	fitness effect
nsp1	I39V	ATC	GTC	all	0.78159
nsp1	I95T	ATA	ACA	all	0.48511
nsp2	V185A	GTG	GCG	all	1.4484
nsp2	V513I	GTA	ATA	all	0.49204
nsp2	T374A	ACA	GCA	all	0.41318
nsp2	L611V	CTA	GTA	all	0.023871
nsp2	A440V	GCA	GTA	all	-0.34216
nsp2	V541I	GTA	ATA	all	-0.27078
nsp2	K544R	AAG	AGG	all	-0.16893
nsp2	I379T	ATT	ACT	all	-0.16828
nsp2	D413G	GAC	GGC	all	-0.15256
nsp2	I367T	ATT	ACT	all	-0.10916
nsp3	A1827V	GCA	GTA	all	-0.54751
nsp3	A335V	GCT	GTT	all	-0.13616
nsp3	A497V	GCT	GTT	all	-0.13616
nsp3	C1300R	TGT	CGT	all	1.1981
nsp3	C799G	TGT	GTT	all	0.19717
nsp3	D1635G	GAT	GGT	all	-0.059053
nsp3	E116G	GAG	GGG	all	0.19051
nsp3	F1309L	TTT	CTT	all	0.56068
nsp3	G219S	GGT	AGT	all	-0.40835
nsp3	G247D	GGT	GAT	all	-0.27075
nsp3	G685S	GGT	AGT	all	1.4019
nsp3	H1653Y	CAT	TAT	all	-0.37498
nsp3	I774V	ATT	GTT	all	0.4638
nsp3	K483R	AAA	AGA	all	-0.05787
nsp3	K856N	AAG	AAC	all	1.3193
nsp3	L708F	CTT	TTT	all	-0.45928
nsp3	L99F	CTC	TTC	all	-0.33953
nsp3	P1648S	CCT	TCC	all	-0.54099
nsp3	Q345H	CAG	CAT	all	-0.2095
nsp3	R1579C	CGT	TGT	all	-0.55857
nsp3	S1645A	TCT	GCT	all	0.18548
nsp3	S97P	TCA	CCA	all	0.044
nsp3	T974K	ACA	AAA	all	0.016349
nsp3	V1070A	GTT	GCT	all	0.46802
nsp3	V237I	GTT	ATT	all	0.70361
nsp3	V348A	GTC	GCC	all	0.3326
nsp3	Y891H	TAT	CAT	all	0.77911
nsp4	V104I	GTC	ATC	all	-0.26879
nsp4	D161N	GAC	AAC	all	0.52029
nsp4	H187R	CAC	CGC	all	0.41133
nsp4	F265L	TTT	CTT	all	0.5599
nsp4	L436F	CTT	TTT	all	-0.45217
nsp4	E185A	GAG	GCG	all	0.1627
nsp4	D247E	GAC	GAG	all	-0.024976
nsp5	I81T	ATT	ACT	all	0.56557
nsp5	V78I	GTT	ATT	all	0.55237
nsp5	I249V	ATC	GTC	all	0.47183
nsp5	K88R	AAA	AGA	all	0.0045118
nsp5	K236R	AAG	AGG	all	-0.16893
nsp5	T198I	ACA	ATA	all	-0.34217
nsp5	R279C	CGT	TGT	all	-0.5502
nsp6	Y40H	TAT	CAC	all	0.72685
nsp6	V58A	GTT	GCT	all	0.72624
nsp6	I46T	ATA	ACA	all	0.66121
nsp6	F200L	TTT	CTT	all	0.48645
nsp6	K8R	AAA	AGA	all	0.46028
nsp6	T47A	ACA	GCA	all	-0.060545
nsp7	M3I	ATG	ATA	all	0.45011
nsp7	V6I	GTA	ATA	all	1.3883
nsp8	S177L	TCA	TTA	all	0.55015
nsp10	V137M	GTG	ATG	all	0.66805
nsp11	A4T	GCT	ACT	all	0.6634
nsp12	V87A	GTG	GCG	all	-0.025481
nsp12	V332I	GTT	ATT	all	-0.3694
nsp12	L505F	CTT	TTT	all	-0.50796
nsp12	T267M	ACG	ATG	all	-0.55018
nsp13	D260A	GAT	GCT	all	0.22449
nsp13	R155H	CGT	CAT	all	-0.36939
nsp13	T366I	ACT	ATT	all	-0.56648
nsp14	P394S	CCT	TCT	all	0.80866
nsp14	I516T	ATT	ACT	all	0.57066
nsp14	M72I	ATG	ATA	all	-0.1067
nsp14	P46S	CCA	TCA	all	-0.56257
nsp14	A371V	GCC	GTC	all	-0.56368
nsp14	T31I	ACT	ATT	all	-0.56648
nsp15	V121I	GTC	ATC	all	0.6726
nsp15	M271I	ATG	ATT	all	0.58422
nsp15	S65P	TCT	CTT	all	0.54144
nsp15	P262L	CCA	CTA	all	-0.46325
nsp16	T121A	ACT	GCT	all	0.41133
nsp16	Y152H	TAT	CAC	all	-0.13973
S	Q477H	CAG	CAT	all	0.86196
S	K178N	AAG	AAC	all	0.35391
S	H1064Y	CAC	TAC	all	0.58317
S	P88S	CCA	TCA	all	0.44295
S	D246Q	GAC	CAG	all	0.17096
S	D246E	GAC	GAG	all	0.11917
S	F227L	TTT	CTT	all	0.008988
S	P459L	CCA	CTA	all	-0.46325
S	T293I	ACC	ATC	all	-0.43076
S	T668I	ACA	ATA	all	-0.37485
ORF3a	R192K	AGG	AAG	all	1.4686
ORF3a	H30Y	CAT	TAT	all	1.0378
ORF3a	S242N	AGT	AAT	all	0.62771
ORF3b	G52S	GGT	AGT	all	1.4632
ORF3b	V102M	GTG	ATG	all	0.62713
ORF7a	Y73H	TAT	CAT	all	0.91788
ORF7b	I2V	ATT	GTT	all	-0.1341
N	G62S	GGT	AGT	all	1.1938
