## Supplementary Table 13 for "A 10-year longitudinal study reveals bat-driven SARSr-CoV evolution"

### Sheet: Feuil1
Mutation	Position	Interaction with ACE2	Exposed lateral chain
P88S	NTD	no	yes
K178N	NTD	no	yes
F227L	NTD	no	no
D246E	NTD	no	yes
D246Q	NTD	no	yes
T293I	NTD	no	no
P459L	RBM	no	yes
Q477H	RBM	no	yes
T668I	S2	no	yes
H1064Y	S2	no	no
