## Supplementary Table 16 for "A 10-year longitudinal study reveals bat-driven SARSr-CoV evolution"

### Sheet: Feuil1
ACE2 residues	24	27	30	31	34	35	38	41	42	45	83	330	353	355
H. sapiens	Q	T	D	K	H	E	D	Y	Q	L	Y	N	K	D
M. daubentonii	K	I	D	N	S	K	D	H	E	L	Y	N	K	D
M. emarginatus	K	I	E	N	S	K	D	H	E	L	Y	N	K	D
M. myotis	K	I	D	N	S	K	D	H	E	L	Y	N	K	D
R. alcyone	L	I	D	N	S	E	N	H	Q	L	F	N	K	D
R. landeri	L	T	D	D	S	A	N	Y	Q	L	F	N	K	D
R. ferrumequinum	L	K	D	D	S	E	N	H	Q	L	F	N	K	D
