## Supplementary Table 17 for "A 10-year longitudinal study reveals bat-driven SARSr-CoV evolution"

### Sheet: Feuil1
Primer name	Primer sequence (5’ - 3’)
BBCoV7_P1_13-35fwd	TCCTTCCCAGGAATTCCTACCA
BBCoV7_P1_363-386rev	GTGCTTCAGCGATAGCTTCTTCT
BBCoV7_P3_640-663fwd	TAATAAGGGAGCCGGTGGCCATT
BBCoV7_P3_951-975rev	GCAATTTCATGCTCATGTTCACGA
BBCoV7_P5_1216-1243fwd	TTACATGAACTGTAACCATTGTGGTGA
BBCoV7_P5_1542-1569rev	CCAGTATGGTTTGAACCAATACTTGCT
BBCoV7_P7_1818-1848fwd	TCTGGAACATTGGTACTAATAGATCATTGC
BBCoV7_P7_2168-2192rev	CCTCACGTAAGAAACCAACTCCAA
BBCoV7_P9_2435-2463fwd	CACTTACAGCTTATGATGCCTTTGAAAG
BBCoV7_P9_2779-2809rev	AACACGATCATCAAGTTCAAAAGTGATTTT
BBCoV7_P11_3050-3077fwd	GAGGAAGAGGAGAATTTGGAAACATCA
BBCoV7_P11_3393-3423rev	ACGTAATCATCAGACTCTTTTTGCATATCT
BBCoV7_P13_3665-3690fwd	ACTGTCTACGTTGTTGTGAATGACA
BBCoV7_P13_4016-4038rev	GCTGCCTTAGTAGGCAAGACTA
BBCoV7_P15_4276-4305fwd	TAGAAGAGTTATGCCCATTTGTATGGATG
BBCoV7_P15_4613-4643rev	CCAAAGAAACTGTTTCGATAAAGTGTTCTT
BBCoV7_P17_4897-4920fwd	ACAGCAACTAGGACCCACCTATT
BBCoV7_P17_5238-5260rev	CGCACAAAAGTTAGCAGCATCA
BBCoV7_P19_5490-5512fwd	GCGGTCGAGATGCTACACAATA
BBCoV7_P19_5830-5857rev	AGGTTGCTCGGTGTAATAAGCATTATC
BBCoV7_P21_5959-5984fwd	TGGTTATAAAAAGCCGTCATCACGA
BBCoV7_P21_6306-6332rev	CGGTAGTTTTCACGTCACACTCTATA
BBCoV7_P23_6567-6597fwd	GCGTTGTGGAACAATCCAATAATTGTATTA
BBCoV7_P23_6876-6904rev	CATCAAACCAAAACTTGATAAGATGGCT
BBCoV7_P25_7144-7174fwd	ATTAGGTCTTTTTGCCTTAATGCAATTGTT
BBCoV7_P25_7449-7474rev	CCAATTATGGAGCTTGCAAAAACCA
BBCoV7_P27_7723-7747fwd	GGGTGTTTTGCCTATTAACGTTGT
BBCoV7_P27_8042-8067rev	GTGTCAACATCAGAGTCAACAAACC
BBCoV7_P29_8306-8332fwd	CAAATACGTAGTGCGGCTAAGAAAAA
BBCoV7_P29_8652-8680rev	GCAGGTCTTATCATTTTTGTAGGAACCA
BBCoV7_P31_8907-8929fwd	GCAAGCCTGTGCCTTATTGCTA
BBCoV7_P31_9253-9276rev	CCTGCTACAACAGACGCTGAAAT
BBCoV7_P33_9520-9547fwd	GTTCTCACCAATAGTACCTTTCTGGAT
BBCoV7_P33_9846-9871rev	AACATCAGCACCAGAGTTACTGAAA
BBCoV7_P35_10120-10142fwd	TCAGGCTGGCAATGTCCAATTA
BBCoV7_P35_10465-10492rev	CTGTGCTGTTTGTCTATCAACAAAAGG
BBCoV7_P37_10734-10763fwd	AAAATGGTCTAAATGGTCGTACCATACTT
BBCoV7_P37_11063-11093rev	GCATGTAGACCATATTAAAGTAAGCAACAG
BBCoV7_P39_11303-11327fwd	GCACTTGATCAGGCAATTTCCATG
BBCoV7_P39_11628-11653rev	AATGTTGAGTCTGAAGGCGTCAATA
BBCoV7_P41_11894-11920fwd	GGTGCTGTAGACATTAACAAGTTGTG
BBCoV7_P41_12238-12268rev	GTTGTTTAAAGCATCATTATCAAGCTTCCT
BBCoV7_P43_12521-12543fwd	AGGGCCAATTCTGCAGTCAAAT
BBCoV7_P43_12862-12887rev	CCTGTAAACGTACTGTAGCAGCTAA
BBCoV7_P45_13134-13159fwd	ATCCAAACCCTAAGGGATTTTGTGA
BBCoV7_P45_13476-13505rev	GAGTCTAACAAATTGCCTTCTTCATCAAC
BBCoV7_P47_13739-13768fwd	TAGTCACATACAATTGTTGTGATGACACA
BBCoV7_P47_14015-14043rev	TAACGTTAGAATAGGCATCAGCAATGAA
BBCoV7_P49_14271-14298fwd	GACTAGTTTCGGTCCACTTGTTAGAAA
BBCoV7_P49_14612-14640rev	GCCATCTTGTGCAAAGAAGAAATGTTTT
BBCoV7_P51_14879-14906fwd	CGTTGTTTGCTTATACTAAGCGCAATG
BBCoV7_P51_15223-15253rev	GGTGTGAAAGGTTACAACAAGTACTATGTT
BBCoV7_P53_15490-15519fwd	TGTCTCTATAGGAATAGAGATGTGGATCA
BBCoV7_P53_15822-15852rev	GGTTTTGACAATATCATCAACAAAACAACC
BBCoV7_P55_16105-16127fwd	GGTGCGTGTGTGTTATGCAATT
BBCoV7_P55_16383-16407rev	TACGTTATCACTGCCAACACAAGT
BBCoV7_P57_16662-16691fwd	TAAGAACAGTAAAGTGCAGATAGGAGAGT
BBCoV7_P57_16973-16998rev	TGGATAGTACAAAGCCAACCCAATG
BBCoV7_P59_17225-17255fwd	TTTCAATGGCTACAAATTATGACTTGAGTG
BBCoV7_P59_17569-17591rev	TCTCTAACCACGCCAATCTGTG
BBCoV7_P61_17808-17838fwd	AGGTATTTTGTGTATAATGTCCGACAAAGA
BBCoV7_P61_18140-18164rev	CCAATCCAAGCACGAACATGTTTG
BBCoV7_P63_18378-18407fwd	GAACATAGTGCGTGTTAAGATTGTACAAA
BBCoV7_P63_18716-18738rev	GCAGCGAGTCATGATAGCATCA
BBCoV7_P65_18994-19024fwd	GAATTATTCTACTCTTATGCCACCCATCAT
BBCoV7_P65_19315-19339rev	CCAAGTTACAGCGTGTTATACACG
BBCoV7_P67_19588-19610fwd	GATGGCGCTGATGTAGAACTCT
BBCoV7_P67_19888-19918rev	CTTCAGTAATTAAAACACCATTACGTGCAT
BBCoV7_P69_20162-20189fwd	TTGAAGGCTATGCTTTTGAGCATATTG
BBCoV7_P69_20509-20536rev	GCCAAGCTTGGTTTGCTTGTAATTTAG
BBCoV7_P71_20787-20809fwd	GCCGGTAGGCACATTGTTAGTT
BBCoV7_P71_21128-21158rev	CCAAGGTAGTTAACACCTATTAGAAAAGCT
BBCoV7_P73_21378-21408fwd	CAGAGTTGTTGTTTCTAGTGATGTCTTAGT
BBCoV7_P73_21673-21700rev	GGCCATCTTTGAATGGTATATTAGGGT
BBCoV7_P75_21946-21976fwd	ACAAATATTAAGCCAGGTTCTTTTGTTCAC
BBCoV7_P75_22266-22292rev	TTCAATTCTGAGAGCGGATTTTGAGA
BBCoV7_P77_22539-22562fwd	CGTTTCGCCTACTAAGCTCAATG
BBCoV7_P77_22883-22913rev	ACTCTATAAGGTTGGTAACCTATACCAACT
BBCoV7_P79_23141-23167fwd	ACATTTCTCCATGTTCATATGGTGGT
BBCoV7_P79_23465-23494rev	TATTTGAATAAGCAACAGACTGGTCTTCA
BBCoV7_P81_23738-23764fwd	CACCCAATATCAAAGATTTTGGTGGT
BBCoV7_P81_24066-24092rev	ATGCCATTAAACCGATAAGCCATTTG
BBCoV7_P83_24332-24360fwd	CTGAAGTTCAGATTGACAGGCTTATAAC
BBCoV7_P83_24677-24706rev	CCTGTGGTGAATAAAAATTTCTCTGTGTT
BBCoV7_P85_24940-24970fwd	AACCTAAATGAGTCTCTCATAGACCTACAA
BBCoV7_P85_25257-25286rev	ATGAACAGAATTTGCAGGAGAAACATTTT
BBCoV7_P87_25430-25454fwd	GCTGCTTTGTAGCTTTCTTTTGCT
BBCoV7_P87_25720-25749rev	GGTAGTCCTGTGTTTTAATGGGAATTGTA
BBCoV7_P89_25987-26009fwd	CGACTACTAGCGTGCCTCTTTA
BBCoV7_P89_26286-26316rev	AGCCATGATGAGCAATATTAAAGTTCCTAA
BBCoV7_P91_26566-26588fwd	GTTGTAGGCCTCATGTGGCTAA
BBCoV7_P91_26909-26939rev	GAGTGGTCTGTATTTAGTTTGTAGTTTCCA
BBCoV7_P93_27155-27185fwd	GGAAATTGATCATCCTTAAACGAACATGAA
BBCoV7_P93_27427-27455rev	CTGACTTTTCTTAACAAAAAGCCTAGGT
BBCoV7_P95_27696-27718fwd	CCTCGCATTACGTTTGGTGTCT
BBCoV7_P95_28013-28038rev	CCTTGTTTGCACCATAAGGTAATGC
BBCoV7_P95_28282-28304fwd	GCGTAGCTAGTGGTGGTGATAC
BBCoV7_P95_28605-28632rev	CTGCTGGTGTTACTTCCATACCTATAC
BBCoV7_P97_28871-28898fwd	TCAAAATTCCATGAATGGAGCTTCAGA
BBCoV7_P97_29214-29245rev	TTCTCCTAAGAAGCTATTAAAATCACATGGG
BBCoV7_P2_331-353fwd	TGACGTGTTAGTGCGTGGATTT
BBCoV7_P2_673-702rev	TCGTCACCTAAGTCAAAAGACTTTAGATC
BBCoV7_P4_911-941fwd	CAATTAGACTTTTTGCAGTCAAAAAGAGGT
BBCoV7_P4_1253-1280rev	ATGTAGCATTCAAGAAATCACCTGTCT
BBCoV7_P6_1506-1532fwd	GTTATAACAAACGAGCCTACTGGGTT
BBCoV7_P6_1858-1880rev	CAGCTTGTGATGGAAAACCACA
BBCoV7_P8_2131-2158fwd	TAAAACTGTTTTGTTGTGGCTTGAACA
BBCoV7_P8_2473-2503rev	GTCATAAGTGTCACCATCTAAGAAAACAAC
BBCoV7_P10_2745-2769fwd	ACACAGTTGTTGAGATTCAGGGTT
BBCoV7_P10_3087-3116rev	GACCATTATAATCATCTTCGGTGCCATAT
BBCoV7_P12_3361-3383fwd	TGTAGCTGGTGCCCTTAACAAA
BBCoV7_P12_3700-3724rev	GGGTTTAGCAGCTAAAAGCTGTTC
BBCoV7_P14_3979-4006fwd	AGTTGGTGACATTATTAACAAGGGTGA
BBCoV7_P14_4315-4344rev	CCTTTATACTTGCGTTGAATAGTTGACAT
BBCoV7_P16_4581-4603fwd	ACGGTTACCTCACATCTGCTTC
BBCoV7_P16_4930-4953rev	TGAGGCTTGACCTTTGTGAGATC
BBCoV7_P18_5203-5228fwd	AGCACTCCAGGATGCCTATTATAGA
BBCoV7_P18_5522-5551rev	AGCAGACATCATAACAAAAGTTGACTCTT
BBCoV7_P20_5792-5820fwd	ACAGAGATAAATCCAGACTTAAGTGGGT
BBCoV7_P20_5994-6024rev	ACATCACCATTCAAATCAGGAAAGAATGTA
BBCoV7_P22_6268-6296fwd	TGAAGAAGTAGTGGAAAATCCTACCGTA
BBCoV7_P22_6610-6640rev	AAACAATGGCACATAGTCATTAAAAACACA
BBCoV7_P24_6839-6866fwd	TGTCTAGGCTGTTTTGTTTATGCAGTA
BBCoV7_P24_7184-7212rev	CATGAATTACTCACAAAATGTGTGGCAA
BBCoV7_P26_7410-7439fwd	GCATGAAGAAGTCATTCTATGTTTATGCT
BBCoV7_P26_7757-7784rev	CAGCTGCCTCTTCACATTTAGATTTAC
BBCoV7_P28_8002-8032fwd	GGATAATGTACTGTCTACATTTTTGTCAGC
BBCoV7_P28_8342-8369rev	GCCTTGTAGTTGCACAAGTAAGTTTAA
BBCoV7_P30_8618-8642fwd	CATGCTGGCTTTGATTCTTGGTTT
BBCoV7_P30_8939-8968rev	CTCACTATAAGAAATAGAACCCTCAAGCA
BBCoV7_P32_9213-9243fwd	ACATCTTTACACCTCTTGTTAAACCAGTAG
BBCoV7_P32_9557-9587rev	GGCAGTGCTTAATAGAAATACAGATAACGT
BBCoV7_P34_9814-9836fwd	CGCTTGCTGTCACTTAGCAAAA
BBCoV7_P34_10152-10177rev	GAGAAGGCAGTTTTGCATAATGTGA
BBCoV7_P36_10433-10455fwd	GCTGGTACTGACTTGGAAGGTA
BBCoV7_P36_10773-10803rev	ACATCAAAAGGTGTAAACTCATCTTCAAGA
BBCoV7_P38_11017-11047fwd	ACATAAACATGCATTTTTGTGTTTGTTCTT
BBCoV7_P38_11337-11367rev	ACACCAGAGTAGTTAGAGGTTACAGAAATA
BBCoV7_P40_11591-11618fwd	TATATGAATTCACAAGGGCTTTTGCCT
BBCoV7_P40_11930-11954rev	CCTGTAAAGTAGCACGGTTGTTGA
BBCoV7_P42_12202-12228fwd	TACAAGTGCTATGCAGACAATGCTAT
BBCoV7_P42_12553-12575rev	GAAGTGCAACAGGACTCAGTTC
BBCoV7_P44_12825-12852fwd	GCCTCAACAACCTAAATAGAGGTATGG
BBCoV7_P44_13169-13199rev	TAGTACATGTGGTAGGTATTTGGACATACT
BBCoV7_P46_13436-13466fwd	TTGCAAAGTTCCTAAAAACTAACTGTTGTC
BBCoV7_P46_13778-13807rev	GATTTTCCACAAAGTCATACCAATCCTTC
BBCoV7_P48_13982-14005fwd	CAGGTGCAGGCATTCCTATTGTA
BBCoV7_P48_14308-14332rev	TTGAAACAACAAATGGCACACCAT
BBCoV7_P50_14572-14602fwd	GTGTCTAAGGGTTTCTTTAAAGAAGGAAGT
BBCoV7_P50_14916-14946rev	AATGGCATATTTAAGATTCATCTGGGTGAT
BBCoV7_P52_15184-15213fwd	AATATGCTTAGGATAATGGCATCACTTGT
BBCoV7_P52_15529-15557rev	TGTTTACGCAAATAAGCGTAAAACTCAC
BBCoV7_P54_15789-15812fwd	GCCTTACCCAGACCCATCTAGAA
BBCoV7_P54_16137-16160rev	CTGATGCATGATCCACAACGAAG
BBCoV7_P56_16351-16373fwd	GCTAATGGCCAGGTTTTTGGTC
BBCoV7_P56_16701-16725rev	AACAGCATCACCATAGTCACCTTT
BBCoV7_P58_16941-16963fwd	AGGACCACCTGGTACAGGTAAG
BBCoV7_P58_17265-17295rev	AATGTAGACATAATGCTTAGCACGTAATCT
BBCoV7_P60_17530-17559fwd	GGAGTGATTACACATGATGTATCATCTGC
BBCoV7_P60_17848-17878rev	GTGGGACTTCCAGACTAGTAAATTGTAATT
BBCoV7_P62_18103-18130fwd	GGTTACCCTAACATGTTTATTACCCGT
BBCoV7_P62_18417-18446rev	ACAACTCTGTCTGAAAGATCTTTTAGTGT
BBCoV7_P64_18684-18706fwd	CCAAGTTCATGGCAATGCACAT
BBCoV7_P64_19034-19058rev	TTCCAGAACAGACACACACCATCT
BBCoV7_P66_19276-19305fwd	GTTGTGTCAGATATTGACTATGTACCACT
BBCoV7_P66_19620-19650rev	CTCAAATGCAACATTAACAGGTAAAGTAGT
BBCoV7_P68_19854-19878fwd	TGGTAGAGTTGATGGACAGGTTGA
BBCoV7_P68_20199-20223rev	CCCACCTAACTGTCCATGACTAAA
BBCoV7_P70_20476-20499fwd	TGGTGTAAAGATGGGCATGTTGA
BBCoV7_P70_20819-20848rev	TAGAATCAGCATCAGACACAAAGTCATTT
BBCoV7_P72_21093-21118fwd	AGCTTTTGTCACCAATGTAAATGCC
BBCoV7_P72_21424-21454rev	GCAGGAGACTGAGAAAAATCAAAAATTTCA
BBCoV7_P74_21639-21663fwd	GGAGTCTATAACGGGACGTCGTAT
BBCoV7_P74_21986-22011rev	AAAGCCGTCTACATTCCTAAACACA
BBCoV7_P76_22227-22256fwd	CTTTGATGAAAATGGCACAATTGTTGATG
BBCoV7_P76_22572-22601rev	ACAACAAAATAGTCGGCATAAACACTACT
BBCoV7_P78_22846-22873fwd	TGTTATCAGCCACTCAAGTCTTATGAC
BBCoV7_P78_23177-23199rev	GGAGGCGTTAGTACCAGGTGTA
BBCoV7_P80_23426-23455fwd	CAAGGCAACAGTCTATACTAGCTTATACC
BBCoV7_P80_23774-23800rev	GTTTACCTGGGTCTGGTAAAATCTGA
BBCoV7_P82_24034-24056fwd	GCTGGTGCTGCTTTGCAAATAC
BBCoV7_P82_24370-24400rev	GTTGCTGTGTTACATAAGTTTGTAAGCTTT
BBCoV7_P84_24643-24667fwd	GGTGTTTTTGTCATGAATGGCACA
BBCoV7_P84_24980-25007rev	CAAGGCCATTTAATGTACTGCTCATAC
BBCoV7_P86_25218-25247fwd	TTCACTTTAGGCTCTATTGTTAGACAACC
BBCoV7_P86_25464-25494rev	CAGCTGCGACAAGTAATAAATGAGAATAAA
BBCoV7_P88_25687-25710fwd	CACACACCATAGTCCTTACTGCA
BBCoV7_P88_26019-26049rev	GAAACGAATGAGTACATAAGTTCGTACTCA
BBCoV7_P90_26247-26276fwd	CTGATCTGCTGGTCTAAACGAACTAATTA
BBCoV7_P90_26598-26621rev	CGTGCAAATAGCCTGAATGAAGC
BBCoV7_P92_26873-26899fwd	CGGATTCAGGTTTTGCTGTTTATCAC
BBCoV7_P92_27195-27223rev	CCTGAAACAAAACTTACTACAAACAGGA
BBCoV7_P94_27387-27417fwd	GGTACCAAATATATCTTTCAATTACGTGCA
BBCoV7_P94_27728-27754rev	GCACGTTCTGCATTCTGATTATTGTC
BBCoV7_P96_27974-28003fwd	ACGCTGGTACTTTTATTATCTTGGAACTG
BBCoV7_P96_28314-28343rev	AAGTTGGTTTAATCTGTCTAGCAGCAATA
BBCoV7_P98_28573-28595fwd	CACCAAGTGCTTCAGCTTTCTT
BBCoV7_P98_28908-28934rev	CCTTGTGTGGTCAACATGAACTTAAG
