## Supplementary Table 18 for "A 10-year longitudinal study reveals bat-driven SARSr-CoV evolution"

### Sheet: Feuil1
Organism	Protein	Selection antibiotics
H. sapiens	CD13	Geneticin 500 µg/ml
	ACE2	Puromycin 1 µg/ml
	DPP4	Geneticin 500 µg/ml
	TMPRSS2	Blasticidin 10 µg/ml
	CD13/TMPRSS2	Geneticin 500 µg/ml, Blasticidin 10 µg/ml
	ACE2/TMPRSS2	Puromycin 1 µg/ml, Blasticidin 10 µg/ml
	DPP4/TMPRSS2	Geneticin 500 µg/ml, Blasticidin 10 µg/ml
Rhinolophus ferrumequinum	CD13	Puromycin 1 µg/ml
	ACE2	Puromycin 1 µg/ml
	DPP4	Geneticin 500 µg/ml
	TMPRSS2	Blasticidin 10 µg/ml
	CD13/TMPRSS2	Puromycin 1 µg/ml, Blasticidin 10 µg/ml
	ACE2/TMPRSS2	Puromycin 1 µg/ml, Blasticidin 10 µg/ml
	DPP4/TMPRSS2	Geneticin 500 µg/ml, Blasticidin 10 µg/ml
Myotis myotis	CD13	Puromycin 1 µg/ml
	ACE2	Puromycin 1 µg/ml
	DPP4	Geneticin 500 µg/ml
	TMPRSS2	Blasticidin 10 µg/ml
	CD13/TMPRSS2	Puromycin 1 µg/ml, Blasticidin 10 µg/ml
	ACE2/TMPRSS2	Puromycin 1 µg/ml, Blasticidin 10 µg/ml
	DPP4/TMPRSS2	Geneticin 500 µg/ml, Blasticidin 10 µg/ml
