## Supplementary Table 19 for "A 10-year longitudinal study reveals bat-driven SARSr-CoV evolution"

### Sheet: Feuil1
Accession_number	ID
ERS28512960	Betacoronavirus_Sarbecovirus_FRA_EPI1_P10-B11_Rhifer_2014-08-01
ERS28512961	Betacoronavirus_Sarbecovirus_FRA_EPI1_P10-B06_Rhifer_2014-08-01
ERS28512962	Betacoronavirus_Sarbecovirus_FRA_EPI1_P10-A03_Rhifer_2014-08-01
ERS28512963	Betacoronavirus_Sarbecovirus_FRA_EPI1_P10-C03_Rhifer_2014-08-01
ERS28512964	Betacoronavirus_Sarbecovirus_FRA_EPI1_P10-A01_Rhifer_2014-08-01
ERS28512965	Betacoronavirus_Sarbecovirus_FRA_EPI1_P10-E08_Rhifer_2014-08-01
ERS28512966	Betacoronavirus_Sarbecovirus_FRA_EPI1_P10-A08_Rhifer_2014-08-01
ERS28512967	Betacoronavirus_Sarbecovirus_FRA_EPI1_P10-G05_Rhifer_2014-08-01
ERS28512968	Betacoronavirus_Sarbecovirus_FRA_EPI1_P29-E03_Rhifer_2015-06-21
ERS28512969	Betacoronavirus_Sarbecovirus_FRA_EPI1_P29-B05_Rhifer_2015-06-21
ERS28512970	Betacoronavirus_Sarbecovirus_FRA_EPI1_P32-G02_Rhifer_2015-07-16
ERS28512971	Betacoronavirus_Sarbecovirus_FRA_EPI1_P32-H02_Rhifer_2015-07-16
ERS28512972	Betacoronavirus_Sarbecovirus_FRA_EPI1_P32-E02_Rhifer_2015-07-16
ERS28512973	Betacoronavirus_Sarbecovirus_FRA_EPI1_P37-H05_Rhifer_2015-08-21
ERS28512974	Betacoronavirus_Sarbecovirus_FRA_EPI1_P38-H11_Rhifer_2015-08-22
ERS28512975	Betacoronavirus_Sarbecovirus_FRA_EPI1_P45-F04_Rhifer_2015-10-04
ERS28512976	Betacoronavirus_Sarbecovirus_FRA_EPI1_P45-A03_Rhifer_2015-10-04
ERS28512977	Betacoronavirus_Sarbecovirus_FRA_EPI1_P50A-B11_Rhifer_2016-04-29
ERS28512978	Betacoronavirus_Sarbecovirus_FRA_EPI1_P54-C08_Rhifer_2016-08-24
ERS28512979	Betacoronavirus_Sarbecovirus_FRA_EPI1_P54-A05_Rhifer_2016-08-24
ERS28512980	Betacoronavirus_Sarbecovirus_FRA_EPI1_P85-C01_Rhifer_2017-11-03
ERS28512981	Betacoronavirus_Sarbecovirus_FRA_EPI1_P85-E05_Rhifer_2017-11-03
ERS28512982	Betacoronavirus_Sarbecovirus_FRA_EPI1_P87-H12_Rhifer_2018-05-07
ERS28512983	Betacoronavirus_Sarbecovirus_FRA_EPI1_P87-C09_Rhifer_2018-05-07
ERS28512984	Betacoronavirus_Sarbecovirus_FRA_EPI1_P87-H09_Rhifer_2018-05-07
ERS28512985	Betacoronavirus_Sarbecovirus_FRA_EPI1_P87-H03_Rhifer_2018-05-07
ERS28512986	Betacoronavirus_Sarbecovirus_FRA_EPI1_P87-C03_Rhifer_2018-05-07
ERS28512987	Betacoronavirus_Sarbecovirus_FRA_EPI1_P76-B07_Rhifer_2019-08-22
ERS28512988	Betacoronavirus_Sarbecovirus_FRA_EPI1_P76-E07_Rhifer_2019-08-22
ERS28512989	Betacoronavirus_Sarbecovirus_FRA_EPI1_P76-G01_Rhifer_2019-08-22
ERS28512990	Betacoronavirus_Sarbecovirus_FRA_EPI1_P67-F06_Rhifer_2019-04-07
ERS28512991	Betacoronavirus_Sarbecovirus_FRA_EPI1_P68-F09_Rhifer_2019-05-11
ERS28512992	Betacoronavirus_Sarbecovirus_FRA_EPI1_P67-F09_Rhifer_2019-04-07
ERS28512993	Betacoronavirus_Sarbecovirus_FRA_EPI1_P67-E11_Rhifer_2019-04-07
ERS28512994	Betacoronavirus_Sarbecovirus_FRA_EPI1_P67-B04_Rhifer_2019-04-07
ERS28512995	Betacoronavirus_Sarbecovirus_FRA_EPI1_P68-B11_Rhifer_2019-05-11
ERS28512996	Betacoronavirus_Sarbecovirus_FRA_EPI1_P68-E10_Rhifer_2019-05-11
ERS28512997	Betacoronavirus_Sarbecovirus_FRA_EPI1_P68-C09_Rhifer_2019-05-11
ERS28512998	Betacoronavirus_Sarbecovirus_FRA_EPI1_P82-E03_Rhifer_2020-01-03
ERS28512999	Betacoronavirus_Sarbecovirus_FRA_EPI1_P91-H10_Rhifer_2020-05-22
ERS28513000	Betacoronavirus_Sarbecovirus_FRA_EPI1_P91-C10_Rhifer_2020-05-22
ERS28513001	Betacoronavirus_Sarbecovirus_FRA_EPI1_P102-A06_Rhifer_2020-08-08
ERS28513002	Betacoronavirus_Sarbecovirus_FRA_EPI1_P94-F03_Rhifer_2020-07-05
ERS28513003	Betacoronavirus_Sarbecovirus_FRA_EPI1_P102-A10_Rhifer_2020-08-08
ERS28513004	Betacoronavirus_Sarbecovirus_FRA_EPI1_P103-D05_Rhifer_2020-08-26
ERS28513005	Betacoronavirus_Sarbecovirus_FRA_EPI1_P94-D06_Rhifer_2020-07-05
ERS28513006	Betacoronavirus_Sarbecovirus_FRA_EPI1_P94-C11_Rhifer_2020-07-05
ERS28513007	Betacoronavirus_Sarbecovirus_FRA_EPI1_P103-H04_Rhifer_2020-08-26
ERS28513008	Betacoronavirus_Sarbecovirus_FRA_EPI1_P102-B05_Rhifer_2020-08-08
ERS28513009	Betacoronavirus_Sarbecovirus_FRA_EPI1_P94-A01_Rhifer_2020-07-05
ERS28513010	Betacoronavirus_Sarbecovirus_FRA_EPI1_P82-G06_Rhifer_2020-01-03
ERS28513011	Betacoronavirus_Sarbecovirus_FRA_EPI1_P82-H03_Rhifer_2020-01-03
ERS28513012	Betacoronavirus_Sarbecovirus_FRA_EPI1_P82-A03_Rhifer_2020-01-03
ERS28513013	Betacoronavirus_Sarbecovirus_FRA_EPI1_P156-A09_Rhifer_2023-04-24
ERS28513014	Betacoronavirus_Sarbecovirus_FRA_EPI1_P156-G03_Rhifer_2023-04-24
ERS28513015	Betacoronavirus_Sarbecovirus_FRA_EPI1_P156-G09_Rhifer_2023-04-24
ERS28513016	Betacoronavirus_Sarbecovirus_FRA_EPI1_P156-G10_Rhifer_2023-04-24
ERS28513017	Betacoronavirus_Sarbecovirus_FRA_EPI1_P156-H09_Rhifer_2023-04-24
ERS28513018	Betacoronavirus_Sarbecovirus_FRA_EPI1_P156-B09_Rhifer_2023-04-24
ERS28513019	Betacoronavirus_Sarbecovirus_FRA_EPI1_P156-H06_Rhifer_2023-04-24
ERS28513020	Betacoronavirus_Sarbecovirus_FRA_EPI1_P156-B01_Rhifer_2023-04-24
ERS28513021	Betacoronavirus_Sarbecovirus_FRA_EPI1_P156-C09_Rhifer_2023-04-24
ERS28513022	Betacoronavirus_Sarbecovirus_FRA_EPI1_P156-F09_Rhifer_2023-04-24
ERS28513023	Betacoronavirus_Sarbecovirus_FRA_EPI1_P156-B03_Rhifer_2023-04-24
ERS28513024	Betacoronavirus_Sarbecovirus_FRA_EPI1_P133-C08_Rhifer_2022-04-19
